# Galectin-1 Modulates Cell Adhesions, Caveolae, and Vascular Permeability in Kidney Endothelial Cells – Insights from Proteomics, Phosphoproteomics, and Functional Studies

**DOI:** 10.64898/2026.03.03.709385

**Authors:** Alex Boshart, Sofia Farkona, Shravanthi Rajasekar, Chiara Pastrello, Maya Allen, Stefan Petrovic, Kieran Manion, Slaghaniya Neupane, Sergi Clotet-Freixas, Hong Sang Choi, Anne-Marie Bulboaca, Rohan John, Allen Duong, Stephen Juvet, Milica Radisic, Juan Manuel Pérez Sáez, Gabriel A. Rabinovich, Sara Deir, Boyang Zhang, Igor Jurisica, Ana Konvalinka

**Affiliations:** Toronto General Hospital Research Institute, University Health Network, Toronto, ON, Canada; Ajmera Transplant Centre, University Health Network, Toronto, ON, Canada; Institute of Medical Science, University of Toronto, Toronto, ON, Canada; Osteoarthritis Research Program, Division of Orthopedic Surgery, Schroeder Arthritis Institute, University Health Network, Toronto, ON, Canada; Data Science Discovery Centre for Chronic Diseases, Krembil Research Institute, University Health Network, Toronto, ON, Canada; Department of Laboratory Medicine and Pathobiology, University of Toronto, Toronto, ON M5S 1A8, Canada; Division of Nephrology, McMaster University and St. Joseph’s Healthcare, Hamilton, Ontario, Canada; Department of Internal Medicine, Chonnam National University Medical School and Hospital, Gwangju, Republic of Korea; Institute of Biomedical Engineering, University of Toronto, Toronto, ON, Canada; Department of Chemical Engineering and Applied Chemistry, University of Toronto, Toronto, ON, Canada; Laboratory of Glycomedicine, Instituto de Biología y Medicina Experimental (IBYME), Consejo Nacional de Investigaciones Científicas y Técnicas (CONICET), 1428 Ciudad de Buenos Aires, Argentina; Facultad de Ciencias Exactas y Naturales, Universidad de Buenos Aires, 1428 Ciudad de Buenos Aires, Argentina; Laboratory of Glycoimmunology, Caixa Research Institute, 08022 Barcelona, Spain; Department of Chemical Engineering, McMaster University, Hamilton, Ontario, L8S 4L8 Canada; School of Biomedical Engineering, McMaster University, Hamilton, Ontario, L8S 4L8 Canada; Departments of Medical Biophysics and Computer Science, and Faculty of Dentistry, University of Toronto, Toronto, ON, Canada; Institute of Neuroimmunology, Slovak Academy of Sciences, Bratislava 845 10, Slovakia; Department of Medicine, Division of Nephrology, University Health Network, Toronto, ON, Canada

**Keywords:** Primary glomerular microvascular endothelial cells, Galectin-1, Interferon-gamma, Proteomics, Phosphoproteomics, siRNA knockdown, Antibody mediated rejection

## Abstract

Microvascular inflammation and endothelial injury, triggered by interferon-gamma (IFNγ), are hallmarks of antibody-mediated rejection (ABMR), the leading cause of premature kidney allograft loss. Glomerular extracellular matrix (ECM) remodeling and endothelial caveolae formation are important aspects of chronic ABMR. We found galectin-1, an immunomodulatory protein that interacts with the ECM, to be increased in the glomeruli of patients with ABMR, while its gene (*LGALS1*) expression was decreased by IFNγ stimulation in glomerular endothelial cells. Mechanisms underlying endothelial dysfunction in ABMR, its links to ECM remodeling, and the role of immunomodulatory proteins such as galectin-1 remain incompletely understood. Here we studied the effects of galectin-1 modulation in glomerular microvascular endothelial cells (GMECs) *in vitro*. We demonstrated that galectin-1 was mainly expressed by glomerular endothelial cells in ABMR kidneys. To model key aspects of endothelial injury in ABMR, we knocked down *LGALS1* in GMECs, followed by stimulation with IFNγ and performed label-free quantitative proteomic and phosphoproteomic profiling of GMECs. Proteomic analysis identified 5446 proteins (FDR<0.01), of which 236, 827, and 267 were differentially expressed in response to *LGALS1* knockdown, IFNγ treatment, and their interaction, respectively (FDR<0.05). Both *LGALS1* knockdown and the interaction between treatments significantly altered expression of adhesion proteins (FDR<0.01), particularly integrin subunit β5, which was validated. Phosphoproteomic profiling identified 2727 phosphopeptides (FDR<0.01), with 28 that were differentially expressed across *LGALS1* knockdown, IFNγ treatment, and their interaction (P<0.01). Phosphorylation of CAVN1 and co-localization with its partner CAV1, critical for caveolar formation, were decreased in GMECs upon *LGALS1* knockdown, IFNγ stimulation, or both. In a microfluidic model of the glomerular microvasculature, addition of recombinant galectin-1 increased both endothelial permeability and secretion of proinflammatory cytokines, in *LGALS1*-silenced GMECs. Thus, endothelial signaling pathways regulated by inflammatory cues and galectin-1 contribute to endothelial injury and caveolae formation, highlighting galectin-1 as a potential therapeutic target in ABMR.

**Synopsis:** Galectin-1 is expressed by kidney glomerular endothelium. This study reveals that modifying galectin-1 in endothelial cells, in the presence of IFNγ perturbs cytoskeletal, adhesion and caveolar proteins resulting in altered endothelial permeability.

- *LGALS1* knockdown increased ECM proteins and decreased interferon-induced proteins.
- *LGALS1* knockdown and IFNγ treatment perturbed cell adhesion proteins such as ITGB5.
- CAVN1 phosphorylation and colocalization with CAV1 decreased upon *LGALS1* knockdown.
- Extracellular galectin-1 increased microvascular permeability in response to IFNγ.
