## Supplemental Table 1 for "Galectin-1 Modulates Cell Adhesions, Caveolae, and Vascular Permeability in Kidney Endothelial Cells – Insights from Proteomics, Phosphoproteomics, and Functional Studies"

### Sheet: Sheet1
Supplementary Table S1. Primer sequences used for real-time quantitative PCR in our gene expression studies
Species	Gene	Gene name	Forward primer (5' → 3')	Reverse primer (5' → 3')
Homo sapiens	Smooth muscle actin	ACTA2	ATGCGTCTGGATCTGGCTGG	TCCCGGACAATCTCACGCTC
Homo sapiens	Cadherin-5	CDH5	ATTGAGACAAACCCCGCCCA	GTCTGTGGCCTCGACGATGA
Homo sapiens	Interleukin-6	IL6	TTCGGTACATCCTCGACGGC	TCTGCCAGTGCCTCTTTGCT
Homo sapiens	Galectin-1	LGALS1	TGGAGAGTGCCTTCGAGTGC	GCGTTGAAGCGAGGGTTGAA
Homo sapiens	von Willebrand factor	VWF	CCCGGAGAAAGCCCATTTGC	ATCGCACAGCAAAGCCCAAG
Homo sapiens	Intercellular adhesion molecule 1	ICAM1	ACACAAGAACCAGACCCGGG	GCACATTGGAGTCTGCTGGG
Homo sapiens	Actin Beta	ACTB	AGAGCTACGAGCTGCCTGAC	AGCACTGTGTTGGCGTACAG
Homo sapiens	Platelet and endothelial cell adhesion molecule 1	PECAM1	GCTCTCTTGATCATTGCGGCC	GGTACTGCTGGCCTGGACAT
