## Supplemental Table 2 for "Galectin-1 Modulates Cell Adhesions, Caveolae, and Vascular Permeability in Kidney Endothelial Cells – Insights from Proteomics, Phosphoproteomics, and Functional Studies"

### Sheet: Sheet1
Supplementary Table S2: IMC Antibody Panel
Tag	Antigen	Clone	Vendor	Catalogue #	Concentration
152Sm	CD45	D9M8I	Fluidigm	3152018D	1/200
154Sm	CD31	JC/70A	Abcam	AB264090	1/50
165Ho	LGALS-1	EPR3206(2)	Abcam	AB240111	1/50
191Ir	Cell-ID Intercalator		Fluidigm	201192B	1/1000
193Ir	Cell-ID Intercalator		Fluidigm	201192B	1/1000
