## Supplemental Table 4 for "Galectin-1 Modulates Cell Adhesions, Caveolae, and Vascular Permeability in Kidney Endothelial Cells – Insights from Proteomics, Phosphoproteomics, and Functional Studies"

### Sheet: Sheet1
Supplementary Table S4: Pathways Enriched for Proteins Increased with IFN𝛾 Treatment
	Pathway Source	Pathway Name	p-value	q-value (FDR: BH-method)	Query mapped	Pathway size	Type	Category
1	REACTOME	Interferon Signaling	6.92399e-35	6.80628e-32	46	203	Organismal systems	Immune system
2	REACTOME	Interferon alpha/beta signaling	5.74684e-32	2.82457e-29	30	72	Organismal systems	Immune system
3	REACTOME	Cytokine Signaling in Immune system	1.31888e-27	4.32153e-25	69	721	Organismal systems	Immune system
4	REACTOME	Interferon gamma signaling	8.98728e-24	2.20862e-21	27	94	Organismal systems	Immune system
5	REACTOME	Immune System	3.72262e-20	7.31867e-18	107	2113	Organismal systems	Immune system
6	REACTOME	Antigen processing-Cross presentation	1.13808e-19	1.86455e-17	25	107	Organismal systems	Immune system
7	REACTOME	ER-Phagosome pathway	5.07641e-19	7.12873e-17	23	91	Organismal systems	Immune system
8	WikiPathways	Proteasome degradation	1.1636e-17	1.42977e-15	19	62	Genetic information processing	Folding, sorting and degradation
9	REACTOME	Endosomal/Vacuolar pathway	8.21458e-16	8.97215e-14	10	12	Organismal systems	Immune system
10	REACTOME	Antigen Presentation: Folding, assembly and peptide loading of class I MHC	9.03908e-15	8.88542e-13	13	30	Organismal systems	Immune system
11	REACTOME	Class I MHC mediated antigen processing & presentation	2.75624e-14	2.46308e-12	36	383	Organismal systems	Immune system
12	WikiPathways	Type II interferon signaling	1.55973e-13	1.27768e-11	13	36	Organismal systems	Immune system
13	REACTOME	Regulation of mRNA stability by proteins that bind AU-rich elements	2.11817e-12	1.60166e-10	17	87	Genetic information processing	Folding, sorting and degradation
14	REACTOME	Programmed Cell Death	1.40535e-11	9.86756e-10	24	212	Cellular processes and organization	Cell growth and death
15	REACTOME	AUF1 (hnRNP D0) binds and destabilizes mRNA	6.87764e-11	4.50715e-09	13	55	Genetic information processing	Folding, sorting and degradation
16	REACTOME	Regulation of RUNX3 expression and activity	6.87764e-11	4.50715e-09	13	55	Genetic information processing	Transcription
17	BioCarta	BIOCARTA MHC PATHWAY	8.53051e-11	4.93264e-09	8	14	Organismal systems	Immune system
18	KEGG	NOD-like receptor signaling pathway	1.1443e-10	6.24915e-09	21	177	Organismal systems	Immune system
19	KEGG	Proteasome	1.41658e-10	7.32894e-09	12	46	Genetic information processing	Folding, sorting and degradation
20	REACTOME	Apoptosis	1.57321e-10	7.73233e-09	21	180	Cellular processes and organization	Cell growth and death
21	REACTOME	Cdc20:Phospho-APC/C mediated degradation of Cyclin A	2.53361e-10	1.18597e-08	14	73	Cellular processes and organization	Cell growth and death
22	REACTOME	Regulation of RUNX2 expression and activity	2.53361e-10	1.18597e-08	14	73	Genetic information processing	Transcription
23	REACTOME	Cross-presentation of soluble exogenous antigens (endosomes)	3.11308e-10	1.27507e-08	12	50	Organismal systems	Immune system
24	REACTOME	Regulation of activated PAK-2p34 by proteasome mediated degradation	3.11308e-10	1.27507e-08	12	50	Cellular processes and organization	Cell growth and death
25	REACTOME	APC:Cdc20 mediated degradation of cell cycle proteins prior to satisfation of the cell cycle checkpoint	3.06707e-10	1.31084e-08	14	74	Cellular processes and organization	Cell growth and death
26	REACTOME	Activation of APC/C and APC/C:Cdc20 mediated degradation of mitotic proteins	5.34259e-10	1.4194e-08	14	77	Cellular processes and organization	Cell growth and death
27	REACTOME	Autodegradation of Cdh1 by Cdh1:APC/C	5.26633e-10	1.438e-08	13	64	Cellular processes and organization	Cell growth and death
28	REACTOME	Downstream TCR signaling	4.12811e-10	1.44926e-08	16	104	Organismal systems	Immune system
29	REACTOME	Regulation of ornithine decarboxylase (ODC)	3.99618e-10	1.45491e-08	12	51	Metabolism	Metabolism of amino acids and derivatives
30	REACTOME	Adaptive Immune System	3.98624e-10	1.50711e-08	48	867	Organismal systems	Immune system
31	REACTOME	APC/C:Cdc20 mediated degradation of mitotic proteins	4.45343e-10	1.50956e-08	14	76	Cellular processes and organization	Cell growth and death
32	REACTOME	Regulation of Apoptosis	6.47087e-10	1.63099e-08	12	53	Cellular processes and organization	Cell growth and death
33	REACTOME	KEAP1-NFE2L2 pathway	6.37692e-10	1.64961e-08	16	107	Cellular processes and organization	Cellular response to stimuli
34	REACTOME	Autodegradation of the E3 ubiquitin ligase COP1	5.09953e-10	1.67095e-08	12	52	Cellular processes and organization	Cell growth and death
35	REACTOME	GSK3B and BTRC:CUL1-mediated-degradation of NFE2L2	5.09953e-10	1.67095e-08	12	52	Cellular processes and organization	Cellular response to stimuli
36	REACTOME	Ubiquitin Mediated Degradation of Phosphorylated Cdc25A	5.09953e-10	1.67095e-08	12	52	Cellular processes and organization	Cell growth and death
37	REACTOME	Ubiquitin-dependent degradation of Cyclin D	5.09953e-10	1.67095e-08	12	52	Cellular processes and organization	Cell growth and death
38	REACTOME	p53-Independent DNA Damage Response	5.09953e-10	1.67095e-08	12	52	Cellular processes and organization	Cell growth and death
39	REACTOME	p53-Independent G1/S DNA damage checkpoint	5.09953e-10	1.67095e-08	12	52	Cellular processes and organization	Cell growth and death
40	REACTOME	Nuclear events mediated by NFE2L2	7.62419e-10	1.87364e-08	14	79	Cellular processes and organization	Cellular response to stimuli
41	REACTOME	Negative regulation of NOTCH4 signaling	8.16677e-10	1.95803e-08	12	54	Environmental information processing	Signal transduction
42	REACTOME	Activation of NF-kappaB in B cells	9.61917e-10	2.25134e-08	13	67	Organismal systems	Immune system
43	REACTOME	Regulation of APC/C activators between G1/S and early anaphase	1.07638e-09	2.30018e-08	14	81	Cellular processes and organization	Cell growth and death
44	REACTOME	Degradation of AXIN	1.02541e-09	2.34413e-08	12	55	Environmental information processing	Signal transduction
45	REACTOME	FBXL7 down-regulates AURKA during mitotic entry and in early mitosis	1.02541e-09	2.34413e-08	12	55	Cellular processes and organization	Cell growth and death
46	REACTOME	SCF-beta-TrCP mediated degradation of Emi1	1.02541e-09	2.34413e-08	12	55	Cellular processes and organization	Cell growth and death
47	REACTOME	APC/C:Cdc20 mediated degradation of Securin	1.16736e-09	2.44152e-08	13	68	Cellular processes and organization	Cell growth and death
48	REACTOME	S Phase	1.22168e-09	2.5019e-08	19	163	Cellular processes and organization	Cell growth and death
49	REACTOME	Regulation of PTEN stability and activity	1.4119e-09	2.83244e-08	13	69	Environmental information processing	Signal transduction
50	REACTOME	Cyclin E associated events during G1/S transition	1.50426e-09	2.95738e-08	14	83	Cellular processes and organization	Cell growth and death
51	REACTOME	Degradation of DVL	1.59289e-09	3.07022e-08	12	57	Environmental information processing	Signal transduction
52	REACTOME	Stabilization of p53	1.59289e-09	3.07022e-08	12	57	Cellular processes and organization	Cell growth and death
53	REACTOME	Cellular responses to stress	1.79422e-09	3.32777e-08	43	758	Cellular processes and organization	Cellular response to stimuli
54	REACTOME	Cyclin A:Cdk2-associated events at S phase entry	2.082e-09	3.7211e-08	14	85	Cellular processes and organization	Cell growth and death
55	REACTOME	Orc1 removal from chromatin	2.04503e-09	3.72271e-08	13	71	Genetic information processing	Replication and repair
56	REACTOME	Metabolism of polyamines	2.42944e-09	4.26453e-08	12	59	Metabolism	Metabolism of amino acids and derivatives
57	REACTOME	NIK-->noncanonical NF-kB signaling	2.42944e-09	4.26453e-08	12	59	Organismal systems	Immune system
58	REACTOME	Interleukin-1 family signaling	2.60793e-09	4.41999e-08	18	152	Organismal systems	Immune system
59	REACTOME	Cellular responses to stimuli	3.11714e-09	4.71407e-08	43	772	Cellular processes and organization	Cellular response to stimuli
60	REACTOME	CDK-mediated phosphorylation and removal of Cdc6	2.92556e-09	4.87428e-08	13	73	Genetic information processing	Replication and repair
61	REACTOME	Dectin-1 mediated noncanonical NF-kB signaling	2.98102e-09	4.8839e-08	12	60	Organismal systems	Immune system
62	REACTOME	Degradation of GLI1 by the proteasome	2.98102e-09	4.8839e-08	12	60	Environmental information processing	Signal transduction
63	REACTOME	Degradation of GLI2 by the proteasome	2.98102e-09	4.8839e-08	12	60	Environmental information processing	Signal transduction
64	REACTOME	GLI3 is processed to GLI3R by the proteasome	2.98102e-09	4.8839e-08	12	60	Environmental information processing	Signal transduction
65	REACTOME	SCF(Skp2)-mediated degradation of p27/p21	2.98102e-09	4.8839e-08	12	60	Cellular processes and organization	Cell growth and death
66	REACTOME	APC/C-mediated degradation of cell cycle proteins	3.33294e-09	4.96406e-08	14	88	Cellular processes and organization	Cell growth and death
67	REACTOME	Regulation of mitotic cell cycle	3.33294e-09	4.96406e-08	14	88	Cellular processes and organization	Cell growth and death
68	REACTOME	APC/C:Cdh1 mediated degradation of Cdc20 and other APC/C:Cdh1 targeted proteins in late mitosis/early G1	3.48358e-09	5.03582e-08	13	74	Cellular processes and organization	Cell growth and death
69	REACTOME	Synthesis of DNA	4.05103e-09	5.77125e-08	16	121	Genetic information processing	Replication and repair
70	REACTOME	Cellular response to chemical stress	5.55097e-09	7.79515e-08	20	198	Cellular processes and organization	Cellular response to stimuli
71	REACTOME	Switching of origins to a post-replicative state	6.05995e-09	8.39004e-08	14	92	Genetic information processing	Replication and repair
72	REACTOME	Asymmetric localization of PCP proteins	6.49616e-09	8.86906e-08	12	64	Environmental information processing	Signal transduction
73	REACTOME	TCR signaling	7.36282e-09	9.91459e-08	16	126	Organismal systems	Immune system
74	REACTOME	Hedgehog ligand biogenesis	7.82075e-09	1.03889e-07	12	65	Environmental information processing	Signal transduction
75	REACTOME	The role of GTSE1 in G2/M progression after G2 checkpoint	8.00541e-09	1.04924e-07	13	79	Cellular processes and organization	Cell growth and death
76	REACTOME	Oxygen-dependent proline hydroxylation of Hypoxia-inducible Factor Alpha	9.38327e-09	1.21365e-07	12	66	Cellular processes and organization	Cellular response to stimuli
77	REACTOME	p53-Dependent G1 DNA Damage Response	9.38327e-09	1.21365e-07	12	66	Cellular processes and organization	Cell growth and death
78	REACTOME	p53-Dependent G1/S DNA damage checkpoint	9.38327e-09	1.21365e-07	12	66	Cellular processes and organization	Cell growth and death
79	REACTOME	UCH proteinases	1.06833e-08	1.32933e-07	14	96	Genetic information processing	Folding, sorting and degradation
80	REACTOME	Downstream signaling events of B Cell Receptor (BCR)	1.09708e-08	1.34804e-07	13	81	Organismal systems	Immune system
81	REACTOME	Cell Cycle	1.23859e-08	1.50313e-07	38	661	Cellular processes and organization	Cell growth and death
82	REACTOME	Interleukin-1 signaling	1.33944e-08	1.54902e-07	15	114	Organismal systems	Immune system
83	REACTOME	G1/S Transition	1.30048e-08	1.55899e-07	16	131	Cellular processes and organization	Cell growth and death
84	REACTOME	G1/S DNA Damage Checkpoints	1.3375e-08	1.58405e-07	12	68	Cellular processes and organization	Cell growth and death
85	REACTOME	Regulation of RAS by GAPs	1.3375e-08	1.58405e-07	12	68	Environmental information processing	Signal transduction
86	REACTOME	RUNX1 regulates transcription of genes involved in differentiation of HSCs	1.40337e-08	1.60408e-07	14	98	Genetic information processing	Transcription
87	REACTOME	Degradation of beta-catenin by the destruction complex	1.48953e-08	1.683e-07	13	83	Environmental information processing	Signal transduction
88	REACTOME	Cell Cycle, Mitotic	1.703e-08	1.90233e-07	33	529	Cellular processes and organization	Cell growth and death
89	REACTOME	Separation of Sister Chromatids	1.73586e-08	1.91725e-07	19	191	Cellular processes and organization	Cell growth and death
90	REACTOME	Mitotic Anaphase	2.03786e-08	2.2258e-07	21	235	Cellular processes and organization	Cell growth and death
91	REACTOME	Mitotic Metaphase and Anaphase	2.1955e-08	2.37162e-07	21	236	Cellular processes and organization	Cell growth and death
92	REACTOME	Transcriptional regulation by RUNX2	2.71834e-08	2.90449e-07	15	120	Genetic information processing	Transcription
93	REACTOME	M Phase	3.43656e-08	3.63241e-07	27	385	Cellular processes and organization	Cell growth and death
94	REACTOME	MAPK6/MAPK4 signaling	3.54163e-08	3.70364e-07	13	89	Environmental information processing	Signal transduction
95	REACTOME	Cellular response to hypoxia	4.21463e-08	4.36103e-07	12	75	Cellular processes and organization	Cellular response to stimuli
96	BioCarta	BIOCARTA PROTEASOME PATHWAY	6.34336e-08	6.49534e-07	7	19	Genetic information processing	Folding, sorting and degradation
97	REACTOME	Innate Immune System	6.9178e-08	7.01051e-07	52	1151	Organismal systems	Immune system
98	REACTOME	Assembly of the pre-replicative complex	7.09879e-08	7.12052e-07	14	111	Genetic information processing	Replication and repair
99	REACTOME	Mitotic G1 phase and G1/S transition	8.21763e-08	8.15953e-07	16	149	Cellular processes and organization	Cell growth and death
100	REACTOME	Transcriptional regulation by RUNX3	8.92775e-08	8.77598e-07	13	96	Genetic information processing	Transcription
101	REACTOME	CLEC7A (Dectin-1) signaling	1.14528e-07	1.11466e-06	13	98	Organismal systems	Immune system
102	REACTOME	Signaling by NOTCH4	1.17415e-07	1.13156e-06	12	82	Environmental information processing	Signal transduction
103	REACTOME	DNA Replication	1.56268e-07	1.49137e-06	16	156	Genetic information processing	Replication and repair
104	REACTOME	G2/M Transition	1.65444e-07	1.54887e-06	18	198	Cellular processes and organization	Cell growth and death
105	REACTOME	TNFR2 non-canonical NF-kB pathway	1.64506e-07	1.5549e-06	13	101	Organismal systems	Immune system
106	REACTOME	Hedgehog 'on' state	1.76388e-07	1.63575e-06	12	85	Environmental information processing	Signal transduction
107	REACTOME	Mitotic G2-G2/M phases	1.92551e-07	1.76895e-06	18	200	Cellular processes and organization	Cell growth and death
108	REACTOME	PTEN Regulation	1.96874e-07	1.79192e-06	15	139	Environmental information processing	Signal transduction
109	REACTOME	Transcriptional regulation by RUNX1	2.78993e-07	2.51606e-06	18	205	Genetic information processing	Transcription
110	REACTOME	DNA Replication Pre-Initiation	4.27995e-07	3.79026e-06	14	128	Genetic information processing	Replication and repair
111	REACTOME	PCP/CE pathway	4.27329e-07	3.81877e-06	12	92	Environmental information processing	Signal transduction
112	REACTOME	Hedgehog 'off' state	6.86283e-07	6.02336e-06	13	113	Environmental information processing	Signal transduction
113	REACTOME	Cell Cycle Checkpoints	1.17857e-06	1.02525e-05	20	274	Cellular processes and organization	Cell growth and death
114	REACTOME	RHOD GTPase cycle	1.27148e-06	1.07747e-05	9	53	Environmental information processing	Signal transduction
115	PathBank	Ubiquitin-Proteasome Pathway	1.26932e-06	1.08499e-05	7	28	Genetic information processing	Folding, sorting and degradation
116	REACTOME	Signaling by Interleukins	1.26072e-06	1.08709e-05	27	461	Organismal systems	Immune system
117	REACTOME	ABC-family proteins mediated transport	1.46949e-06	1.23462e-05	12	103	Environmental information processing	Membrane transport
118	KEGG	Antigen processing and presentation	1.48486e-06	1.23696e-05	10	69	Organismal systems	Immune system
119	REACTOME	Antigen processing: Ubiquitination & Proteasome degradation	2.00793e-06	1.65865e-05	21	309	Organismal systems	Immune system
120	REACTOME	G2/M Checkpoints	2.92857e-06	2.39899e-05	14	150	Cellular processes and organization	Cell growth and death
121	REACTOME	TCF dependent signaling in response to WNT	4.67749e-06	3.79998e-05	16	201	Environmental information processing	Signal transduction
122	REACTOME	C-type lectin receptors (CLRs)	8.20128e-06	6.60808e-05	13	142	Organismal systems	Immune system
123	REACTOME	Signaling by Hedgehog	1.48767e-05	0.000118893	13	149	Environmental information processing	Signal transduction
124	REACTOME	Signaling by NOTCH	2.39349e-05	0.000189742	15	204	Environmental information processing	Signal transduction
125	REACTOME	Ub-specific processing proteases	2.53493e-05	0.000199347	15	205	Genetic information processing	Folding, sorting and degradation
126	REACTOME	Deubiquitination	2.67526e-05	0.000208713	18	283	Genetic information processing	Folding, sorting and degradation
127	REACTOME	Nicotinamide salvaging	3.43028e-05	0.000265509	5	19	Metabolism	Metabolism of cofactors and vitamins
128	REACTOME	Nicotinate metabolism	3.6385e-05	0.000279425	6	31	Metabolism	Metabolism of cofactors and vitamins
129	REACTOME	PIP3 activates AKT signaling	4.42037e-05	0.000336839	17	267	Environmental information processing	Signal transduction
130	REACTOME	DDX58/IFIH1-mediated induction of interferon-alpha/beta	4.50165e-05	0.000340394	9	81	Organismal systems	Immune system
131	REACTOME	Beta-catenin independent WNT signaling	4.67292e-05	0.000347991	12	144	Environmental information processing	Signal transduction
132	REACTOME	FCERI mediated NF-kB activation	4.6383e-05	0.00034805	13	167	Organismal systems	Immune system
133	BioCarta	BIOCARTA BBCELL PATHWAY	5.37549e-05	0.000397301	4	11	Organismal systems	Immune system
134	REACTOME	Interleukin-27 signaling	5.37549e-05	0.000397301	4	11	Organismal systems	Immune system
135	REACTOME	Interleukin-6 signaling	5.37549e-05	0.000397301	4	11	Organismal systems	Immune system
136	REACTOME	Neddylation	5.7495e-05	0.00041557	16	246	Genetic information processing	Folding, sorting and degradation
137	REACTOME	Neutrophil degranulation	6.24448e-05	0.000448053	24	478	Organismal systems	Immune system
138	REACTOME	Signaling by the B Cell Receptor (BCR)	7.51784e-05	0.00053551	13	175	Organismal systems	Immune system
139	REACTOME	Intracellular signaling by second messengers	7.7324e-05	0.000546831	18	307	Environmental information processing	Signal transduction
140	REACTOME	Interleukin-35 Signalling	7.9316e-05	0.000556912	4	12	Organismal systems	Immune system
141	WikiPathways	IL-10 anti-inflammatory signaling pathway	7.9316e-05	0.000556912	4	12	Organismal systems	Immune system
142	PathBank	Glutamate Metabolism	9.27182e-05	0.000641845	5	22	Metabolism	Metabolism of amino acids and derivatives
143	REACTOME	MAPK1/MAPK3 signaling	9.49293e-05	0.000652556	17	284	Environmental information processing	Signal transduction
144	REACTOME	Signal Transduction	0.000106835	0.000729297	79	2556	Environmental information processing	Signal transduction
145	BioCarta	BIOCARTA CTL PATHWAY	0.000112696	0.000764001	4	13	Organismal systems	Immune system
146	REACTOME	MAPK family signaling cascades	0.000146893	0.000989012	18	323	Environmental information processing	Signal transduction
147	BioCarta	BIOCARTA BLYMPHOCYTE PATHWAY	0.000155206	0.00103787	4	14	Organismal systems	Immune system
148	PathBank	Stat3 Signaling Pathway	0.000169649	0.00112679	3	6	Environmental information processing	Signal transduction
149	KEGG	Phagosome	0.000185133	0.00122138	11	142	Cellular processes and organization	Transport and catabolism
150	BioCarta	BIOCARTA ASBCELL PATHWAY	0.000208193	0.00135532	4	15	Organismal systems	Immune system
151	SIGNOR 3.0	Inflammosome Activation	0.000208193	0.00135532	4	15	Organismal systems	Immune system
152	KEGG	Collecting duct acid secretion	0.000207808	0.00136184	5	27	Organismal systems	Excretory system
153	REACTOME	RHOF GTPase cycle	0.000213986	0.00137483	6	42	Environmental information processing	Signal transduction
154	REACTOME	RAF/MAP kinase cascade	0.000237893	0.0015185	16	278	Environmental information processing	Signal transduction
155	REACTOME	Regulation of expression of SLITs and ROBOs	0.000254676	0.00161514	12	172	Organismal systems	Development and regeneration
156	WikiPathways	Pathways of nucleic acid metabolism and innate immune sensing	0.000273073	0.00172071	4	16	Organismal systems	Immune system
157	WikiPathways	Interleukin-11 signaling pathway	0.000278113	0.00174131	6	44	Organismal systems	Immune system
158	KEGG	Necroptosis	0.000316315	0.00196796	11	151	Cellular processes and organization	Cell growth and death
159	REACTOME	Metabolism of amino acids and derivatives	0.000326522	0.00201869	19	375	Metabolism	Metabolism of amino acids and derivatives
160	BioCarta	BIOCARTA FAS PATHWAY	0.000348589	0.00214164	5	30	Environmental information processing	Signal transduction
161	PathBank	FAS signaling pathway ( CD95 )	0.000348589	0.00214164	5	30	Environmental information processing	Signal transduction
162	REACTOME	Metabolism of RNA	0.000391987	0.00237854	29	709	Genetic information processing	Folding, sorting and degradation
163	Panther_Pathway	FAS signaling pathway	0.000408623	0.00246427	5	31	Environmental information processing	Signal transduction
164	ACSN2	CAF	0.000430487	0.0025803	2	2	Environmental information processing	Signal transduction
165	HumanCyc	S-adenosyl-L-methionine biosynthesis	0.000430487	0.0025803	2	2	Metabolism	Metabolism of amino acids and derivatives
166	WikiPathways	Biosynthesis and turnover of 1-deoxy-sphingoid bases	0.000460521	0.00272706	3	8	Metabolism	Lipid metabolism
167	REACTOME	Termination of translesion DNA synthesis	0.000476148	0.00280272	5	32	Genetic information processing	Replication and repair
168	REACTOME	Signaling by WNT	0.000513918	0.00300703	16	298	Environmental information processing	Signal transduction
169	REACTOME	Fc epsilon receptor (FCERI) signaling	0.000621481	0.00361489	13	217	Organismal systems	Immune system
170	BioCarta	BIOCARTA IFNA PATHWAY	0.000680163	0.00393294	3	9	Organismal systems	Immune system
171	BioCarta	BIOCARTA IL22BP PATHWAY	0.000680163	0.00393294	3	9	Organismal systems	Immune system
172	REACTOME	Interleukin-9 signaling	0.000680163	0.00393294	3	9	Organismal systems	Immune system
173	WikiPathways	Methylation pathways	0.000680163	0.00393294	3	9	Metabolism	Xenobiotics biodegradation and metabolism
174	WikiPathways	VEGFA-VEGFR2 signaling	0.000721514	0.00407614	20	432	Environmental information processing	Signal transduction
175	REACTOME	Negative regulators of DDX58/IFIH1 signaling	0.000729529	0.00409787	5	35	Organismal systems	Immune system
176	SIGNOR 3.0	Innate Immune Response	0.000827332	0.00462084	4	21	Organismal systems	Immune system
177	ACSN2	HR	0.000943652	0.00524073	6	55	Genetic information processing	Replication and repair
178	KEGG	Sulfur metabolism	0.000956762	0.00528369	3	10	Metabolism	Energy metabolism
179	REACTOME	Interleukin-21 signaling	0.000956762	0.00528369	3	10	Organismal systems	Immune system
180	WikiPathways	Type III interferon signaling	0.000956762	0.00528369	3	10	Organismal systems	Immune system
181	REACTOME	Interleukin-12 family signaling	0.00103876	0.00564144	6	56	Organismal systems	Immune system
182	REACTOME	Metabolism of water-soluble vitamins and cofactors	0.00119263	0.00640631	9	124	Metabolism	Metabolism of cofactors and vitamins
183	REACTOME	RHO GTPase cycle	0.00118816	0.00641737	20	450	Environmental information processing	Signal transduction
184	REACTOME	Translesion synthesis by Y family DNA polymerases bypasses lesions on DNA template	0.00120916	0.00645981	5	39	Genetic information processing	Replication and repair
185	REACTOME	MET activates STAT3	0.00127369	0.00676777	2	3	Environmental information processing	Signal transduction
186	UniProt_Pathways	Amino-acid biosynthesis; S-adenosyl-L-methionine biosynthesis; S-adenosyl-L-methionine from L-methionine: step 1/1.	0.00127369	0.00676777	2	3	Metabolism	Metabolism of amino acids and derivatives
187	REACTOME	Regulated Necrosis	0.00136861	0.00719435	6	59	Cellular processes and organization	Cell growth and death
188	REACTOME	Interleukin-6 family signaling	0.00139863	0.00731305	4	24	Organismal systems	Immune system
189	REACTOME	Interleukin-20 family signaling	0.00163805	0.00851959	4	25	Organismal systems	Immune system
190	BioCarta	BIOCARTA D4GDI PATHWAY	0.00170074	0.00879909	3	12	Environmental information processing	Signal transduction
191	PathBank	Selenoamino Acid Metabolism	0.00170074	0.00879909	3	12	Metabolism	Metabolism of amino acids and derivatives
192	Panther_Pathway	Apoptosis signaling pathway	0.00184858	0.00946434	8	108	Cellular processes and organization	Cell growth and death
193	WikiPathways	IL6 signaling pathway	0.00188955	0.00962398	5	43	Organismal systems	Immune system
194	PathBank	EGF Signalling Pathway	0.00190456	0.00965043	4	26	Environmental information processing	Signal transduction
195	REACTOME	Signaling by ROBO receptors	0.00205024	0.0103353	12	218	Organismal systems	Development and regeneration
196	REACTOME	Metabolism of vitamins and cofactors	0.0021031	0.0104941	11	189	Metabolism	Metabolism of cofactors and vitamins
197	WikiPathways	Fas ligand pathway and stress induction of heat shock proteins	0.00209615	0.0105128	5	44	Cellular processes and organization	Cellular response to stimuli
198	BioCarta	BIOCARTA IL10 PATHWAY	0.00217717	0.0108089	3	13	Organismal systems	Immune system
199	KEGG	Apoptosis	0.00236724	0.0116935	9	136	Cellular processes and organization	Cell growth and death
200	HumanCyc	ceramide biosynthesis	0.00251237	0.0123483	2	4	Metabolism	Lipid metabolism
201	Panther_Pathway	O-antigen biosynthesis	0.00251237	0.0123483	2	4	Metabolism	Carbohydrate metabolism
202	REACTOME	Metabolism of ingested H2SeO4 and H2SeO3 into H2Se	0.00251237	0.0123483	2	4	Metabolism	Metabolism of amino acids and derivatives
203	PathBank	D4-GDI Signaling Pathway	0.00272865	0.0132131	3	14	Environmental information processing	Signal transduction
204	REACTOME	Methylation	0.00272865	0.0132131	3	14	Metabolism	Xenobiotics biodegradation and metabolism
205	WikiPathways	Thymic stromal lymphopoietin (TSLP) signaling pathway	0.00281471	0.0134969	5	47	Environmental information processing	Signal transduction
206	KEGG	Mitophagy - animal	0.0028463	0.0135821	6	68	Cellular processes and organization	Transport and catabolism
207	WikiPathways	PDGFR-beta pathway	0.00288155	0.0136839	4	29	Environmental information processing	Signal transduction
208	REACTOME	DNA Damage Bypass	0.00308965	0.0146016	5	48	Genetic information processing	Replication and repair
209	REACTOME	Insulin receptor recycling	0.00327113	0.0153853	4	30	Environmental information processing	Signal transduction
210	REACTOME	PD-1 signaling	0.00327113	0.0153853	4	30	Organismal systems	Immune system
211	Panther_Pathway	JAK/STAT signaling pathway	0.00335873	0.0156475	3	15	Environmental information processing	Signal transduction
212	REACTOME	Regulation of innate immune responses to cytosolic DNA	0.00335873	0.0156475	3	15	Organismal systems	Immune system
213	REACTOME	Mitotic Prometaphase	0.00350648	0.0161825	11	203	Cellular processes and organization	Cell growth and death
214	REACTOME	Transferrin endocytosis and recycling	0.00369524	0.0169739	4	31	Environmental information processing	Membrane transport
215	ACSN2	IMMUNOSUPPRESSIVE CYTOKINE PATHWAYS	0.00403008	0.0184259	5	51	Organismal systems	Immune system
216	ACSN2	PYROPTOSIS	0.00407087	0.0185262	3	16	Cellular processes and organization	Cell growth and death
217	REACTOME	STING mediated induction of host immune responses	0.00407087	0.0185262	3	16	Organismal systems	Immune system
218	REACTOME	FasL/ CD95L signaling	0.00412986	0.0186223	2	5	Environmental information processing	Signal transduction
219	REACTOME	RIPK1-mediated regulated necrosis	0.00415516	0.0186508	4	32	Cellular processes and organization	Cell growth and death
220	REACTOME	Regulation of necroptotic cell death	0.00415516	0.0186508	4	32	Cellular processes and organization	Cell growth and death
221	REACTOME	Nervous system development	0.00488851	0.0211692	22	580	Organismal systems	Development and regeneration
222	BioCarta	BIOCARTA PML PATHWAY	0.00486778	0.0216517	3	17	Cellular processes and organization	Cellular community
223	REACTOME	Butyrate Response Factor 1 (BRF1) binds and destabilizes mRNA	0.00486778	0.0216517	3	17	Genetic information processing	Folding, sorting and degradation
224	REACTOME	MECP2 regulates neuronal receptors and channels	0.00486778	0.0216517	3	17	Genetic information processing	Transcription
225	REACTOME	Tristetraprolin (TTP, ZFP36) binds and destabilizes mRNA	0.00486778	0.0216517	3	17	Genetic information processing	Folding, sorting and degradation
226	SIGNOR 3.0	IL6 Signaling	0.00486778	0.0216517	3	17	Organismal systems	Immune system
227	WikiPathways	IL-9 signaling pathway	0.00486778	0.0216517	3	17	Organismal systems	Immune system
228	WikiPathways	IL-4 signaling pathway	0.00515909	0.0222429	5	54	Organismal systems	Immune system
229	WikiPathways	TGF-beta receptor signaling	0.00558072	0.0239557	5	55	Environmental information processing	Signal transduction
230	KEGG	Th17 cell differentiation	0.0056538	0.0241638	7	103	Organismal systems	Immune system
231	ACSN2	FAS RESPONSE	0.00575257	0.0244796	3	18	Environmental information processing	Signal transduction
232	WikiPathways	DNA IR-double strand breaks and cellular response via ATM	0.00602602	0.0255327	5	55	Genetic information processing	Replication and repair
233	REACTOME	Axon guidance	0.00607407	0.0256258	21	555	Organismal systems	Development and regeneration
234	BioCarta	BIOCARTA IFNG PATHWAY	0.00611013	0.0256678	2	6	Organismal systems	Immune system
235	PathBank	Spermidine and Spermine Biosynthesis	0.00611013	0.0256678	2	6	Metabolism	Metabolism of amino acids and derivatives
236	REACTOME	Sulfide oxidation to sulfate	0.00611013	0.0256678	2	6	Metabolism	Metabolism of amino acids and derivatives
237	REACTOME	ROS and RNS production in phagocytes	0.00637914	0.0264586	4	36	Organismal systems	Immune system
238	REACTOME	HSP90 chaperone cycle for steroid hormone receptors (SHR) in the presence of ligand	0.0064956	0.0268285	5	57	Cellular processes and organization	Cellular response to stimuli
239	Panther_Pathway	DNA replication	0.00672736	0.0276694	3	19	Genetic information processing	Replication and repair
240	REACTOME	Developmental Biology	0.00676402	0.0277043	36	1131	Organismal systems	Development and regeneration
241	ACSN2	INFLAMMATORY SIGNALING PATHWAYS	0.00703756	0.0287051	4	37	Organismal systems	Immune system
242	REACTOME	Signaling by Rho GTPases	0.00711445	0.0288988	24	673	Environmental information processing	Signal transduction
243	WikiPathways	DNA IR-damage and cellular response via ATR	0.00715961	0.0289625	6	81	Genetic information processing	Replication and repair
244	REACTOME	Cellular Senescence	0.0076294	0.0307365	9	164	Cellular processes and organization	Cell growth and death
245	WikiPathways	Novel intracellular components of RIG-I-like receptor pathway	0.00805792	0.0319393	5	60	Organismal systems	Immune system
246	REACTOME	Phase II - Conjugation of compounds	0.00803777	0.0319884	7	110	Metabolism	Xenobiotics biodegradation and metabolism
247	REACTOME	Immunoregulatory interactions between a Lymphoid and a non-Lymphoid cell	0.00799685	0.0320853	11	227	Organismal systems	Immune system
248	REACTOME	Transcriptional regulation of white adipocyte differentiation	0.00803144	0.0320931	6	84	Organismal systems	Development and regeneration
249	BioCarta	BIOCARTA IL6 PATHWAY	0.00895554	0.0353546	3	21	Organismal systems	Immune system
250	WikiPathways	Extracellular vesicles in the crosstalk of cardiac cells	0.00895554	0.0353546	3	21	Organismal systems	Cardiovascular system
251	WikiPathways	PDGF pathway	0.00927757	0.0363341	4	40	Environmental information processing	Signal transduction
252	REACTOME	Signaling by Rho GTPases, Miro GTPases and RHOBTB3	0.0093663	0.036536	24	689	Environmental information processing	Signal transduction
253	BioCarta	BIOCARTA CASPASE PATHWAY	0.0102125	0.0396794	3	22	Cellular processes and organization	Cell growth and death
254	BioCarta	BIOCARTA CSK PATHWAY	0.0102125	0.0396794	3	22	Organismal systems	Immune system
255	REACTOME	Chaperone Mediated Autophagy	0.0102125	0.0396794	3	22	Cellular processes and organization	Transport and catabolism
256	WikiPathways	NAD+ biosynthetic pathways	0.0102125	0.0396794	3	22	Metabolism	Metabolism of cofactors and vitamins
257	ACSN2	INHIBITING CHECKPOINTS	0.0105223	0.0402468	5	61	Cellular processes and organization	Cell growth and death
258	REACTOME	Cytosolic sensors of pathogen-associated DNA	0.0105223	0.0402468	5	64	Organismal systems	Immune system
259	WikiPathways	IL-2 signaling pathway	0.0110022	0.0417574	4	42	Organismal systems	Immune system
260	BioCarta	BIOCARTA STAT3 PATHWAY	0.0110958	0.0417899	2	8	Environmental information processing	Signal transduction
261	PathBank	Betaine Metabolism	0.0110958	0.0417899	2	8	Metabolism	Metabolism of amino acids and derivatives
262	REACTOME	HDL assembly	0.0110958	0.0417899	2	8	Environmental information processing	Membrane transport
263	REACTOME	RUNX1 regulates transcription of genes involved in differentiation of keratinocytes	0.0110958	0.0417899	2	8	Genetic information processing	Transcription
264	REACTOME	Synthesis of UDP-N-acetyl-glucosamine	0.0110958	0.0417899	2	8	Genetic information processing	Folding, sorting and degradation
265	REACTOME	TRAIL signaling	0.0110958	0.0417899	2	8	Environmental information processing	Signal transduction
266	REACTOME	EML4 and NUDC in mitotic spindle formation	0.011092	0.0419363	7	117	Cellular processes and organization	Cell growth and death
267	BioCarta	BIOCARTA TH1TH2 PATHWAY	0.0115667	0.0425845	3	23	Organismal systems	Immune system
268	REACTOME	RHOBTB2 GTPase cycle	0.0115667	0.0425845	3	23	Environmental information processing	Signal transduction
269	WikiPathways	Sphingolipid metabolism overview	0.0115667	0.0425845	3	23	Metabolism	Lipid metabolism
270	WikiPathways	Trans-sulfuration, one-carbon metabolism and related pathways	0.0126783	0.0461584	5	66	Metabolism	Metabolism of cofactors and vitamins
271	REACTOME	Interleukin-2 family signaling	0.0129208	0.0468677	4	44	Organismal systems	Immune system
272	REACTOME	Cytosolic tRNA aminoacylation	0.0130194	0.0470517	3	24	Genetic information processing	Translation
273	REACTOME	HSF1-dependent transactivation	0.0130194	0.0470517	3	24	Cellular processes and organization	Cellular response to stimuli
274	REACTOME	RAC3 GTPase cycle	0.0135626	0.0486571	6	94	Environmental information processing	Signal transduction
275	REACTOME	DAP12 interactions	0.0139552	0.0498835	4	45	Organismal systems	Immune system
