## Supplemental Table 5 for "Galectin-1 Modulates Cell Adhesions, Caveolae, and Vascular Permeability in Kidney Endothelial Cells – Insights from Proteomics, Phosphoproteomics, and Functional Studies"

### Sheet: Sheet 1
Supplementary Table S5: Pathways Enriched for Proteins Decreased with IFN𝛾 Treatment
	Pathway Source	Pathway Name	p-value	q-value (FDR: BH-method)	Query mapped	Pathway size	Type	Category
1	REACTOME	Extracellular matrix organization	3.34994e-15	4.09028e-12	38	300	Cellular processes and organization	Cellular community
2	WikiPathways	VEGFA-VEGFR2 signaling	2.63259e-13	1.6072e-10	43	432	Environmental information processing	Signal transduction
3	REACTOME	Hemostasis	2.20735e-12	8.98391e-10	55	701	Organismal systems	Immune system
4	KEGG	ECM-receptor interaction	2.34318e-10	4.76837e-08	17	88	Cellular processes and organization	Cellular community
5	REACTOME	Platelet activation, signaling and aggregation	1.98268e-10	4.8417e-08	29	262	Organismal systems	Immune system
6	Panther_Pathway	Integrin signalling pathway	1.63256e-10	4.98339e-08	23	165	Environmental information processing	Signal transduction
7	REACTOME	Cell-Cell communication	2.92022e-09	5.0937e-07	19	130	Cellular processes and organization	Cellular community
8	REACTOME	Neutrophil degranulation	4.75956e-09	7.26428e-07	38	478	Organismal systems	Immune system
9	REACTOME	Non-integrin membrane-ECM interactions	5.81555e-09	7.88976e-07	13	59	Cellular processes and organization	Cellular community
10	REACTOME	Platelet degranulation	1.42807e-08	1.74367e-06	18	128	Organismal systems	Immune system
11	REACTOME	Response to elevated platelet cytosolic Ca2+	2.6352e-08	2.92507e-06	18	133	Organismal systems	Immune system
12	REACTOME	Cell junction organization	3.06024e-08	3.11379e-06	15	92	Cellular processes and organization	Cellular community
13	ACSN2	ECM	7.60259e-08	6.63054e-06	17	127	Cellular processes and organization	Cellular community
14	REACTOME	Laminin interactions	7.39889e-08	6.94927e-06	9	30	Cellular processes and organization	Cellular community
15	REACTOME	Axon guidance	8.57658e-08	6.98134e-06	39	555	Organismal systems	Development and regeneration
16	REACTOME	Nervous system development	9.58838e-08	7.31713e-06	40	580	Organismal systems	Development and regeneration
17	WikiPathways	Gastrin signaling pathway	1.20526e-07	8.6566e-06	16	115	Organismal systems	Endocrine system
18	REACTOME	ECM proteoglycans	1.4331e-07	9.72119e-06	13	76	Cellular processes and organization	Cellular community
19	ACSN2	CELL MATRIX ADHESIONS	1.5207e-07	9.7725e-06	12	64	Cellular processes and organization	Cellular community
20	REACTOME	PECAM1 interactions	3.46159e-07	2.01267e-05	6	12	Organismal systems	Immune system
21	REACTOME	RHO GTPase cycle	3.40589e-07	2.0793e-05	33	450	Environmental information processing	Signal transduction
22	REACTOME	Signaling by Rho GTPases, Miro GTPases and RHOBTB3	4.95802e-07	2.7517e-05	43	689	Environmental information processing	Signal transduction
23	WikiPathways	Focal adhesion	6.09876e-07	3.23765e-05	20	198	Cellular processes and organization	Cellular community
24	REACTOME	Signaling by Rho GTPases	6.80956e-07	3.46436e-05	42	673	Environmental information processing	Signal transduction
25	KEGG	Focal adhesion	7.75383e-07	3.78697e-05	20	201	Cellular processes and organization	Cellular community
26	WikiPathways	Hippo-Merlin signaling dysregulation	1.21569e-06	5.70907e-05	15	121	Environmental information processing	Signal transduction
27	REACTOME	EPH-Ephrin signaling	1.40392e-06	6.34884e-05	13	92	Organismal systems	Development and regeneration
28	REACTOME	Degradation of the extracellular matrix	1.61815e-06	7.05629e-05	16	140	Cellular processes and organization	Cellular community
29	ACSN2	EMT REGULATORS	1.75375e-06	7.38389e-05	38	599	Environmental information processing	Signal transduction
30	KEGG	Leukocyte transendothelial migration	3.08655e-06	0.000125623	14	114	Organismal systems	Immune system
31	REACTOME	Signaling by Receptor Tyrosine Kinases	3.31669e-06	0.000130635	34	522	Environmental information processing	Signal transduction
32	REACTOME	Integrin cell surface interactions	3.60985e-06	0.000137738	12	85	Cellular processes and organization	Cellular community
33	WikiPathways	CKAP4 signaling pathway map	4.21118e-06	0.000155814	14	117	Environmental information processing	Signal transduction
34	REACTOME	EPH-ephrin mediated repulsion of cells	9.40914e-06	0.000337899	9	51	Organismal systems	Development and regeneration
35	BioCarta	BIOCARTA CELL2CELL PATHWAY	1.0654e-05	0.000371672	5	12	Cellular processes and organization	Cellular community
36	REACTOME	Innate Immune System	1.1025e-05	0.000373931	57	1151	Organismal systems	Immune system
37	BioCarta	BIOCARTA TSP1 PATHWAY	1.88947e-05	0.000623525	4	7	Organismal systems	Cardiovascular system
38	KEGG	Protein processing in endoplasmic reticulum	2.15051e-05	0.000690993	16	169	Genetic information processing	Folding, sorting and degradation
39	Panther_Pathway	CCKR signaling map	2.15051e-05	0.000690993	16	171	Environmental information processing	Signal transduction
40	WikiPathways	Integrin-mediated cell adhesion	2.4291e-05	0.000741483	12	102	Cellular processes and organization	Cellular community
41	WikiPathways	Alpha 6 beta 4 signaling pathway	2.69459e-05	0.000802462	7	33	Cellular processes and organization	Cellular community
42	WikiPathways	Focal adhesion: PI3K-Akt-mTOR-signaling pathway	3.75898e-05	0.00109279	22	303	Cellular processes and organization	Cellular community
43	REACTOME	Signal Transduction	4.41674e-05	0.00125415	102	2556	Environmental information processing	Signal transduction
44	REACTOME	Cell surface interactions at the vascular wall	5.8419e-05	0.00162113	18	226	Organismal systems	Immune system
45	REACTOME	Semaphorin interactions	6.20365e-05	0.00164666	9	64	Organismal systems	Development and regeneration
46	WikiPathways	TROP2 regulatory signaling	6.19561e-05	0.00168108	8	49	Environmental information processing	Signal transduction
47	WikiPathways	Netrin-UNC5B signaling pathway	8.27569e-05	0.00214992	8	52	Cellular processes and organization	Cell growth and death
48	WikiPathways	RAC1/PAK1/p38/MMP2 pathway	0.000100711	0.00250955	9	68	Organismal systems	Development and regeneration
49	REACTOME	Cell-extracellular matrix interactions	0.000100465	0.00255558	5	18	Cellular processes and organization	Cellular community
50	REACTOME	EPHB-mediated forward signaling	0.000137335	0.00335372	7	42	Organismal systems	Development and regeneration
51	WikiPathways	miRNA targets in ECM and membrane receptors	0.000160186	0.00383504	7	43	Cellular processes and organization	Cellular community
52	REACTOME	Regulation of Insulin-like Growth Factor (IGF) transport and uptake by Insulin-like Growth Factor Binding Proteins (IGFBPs)	0.000165967	0.00389703	12	124	Genetic information processing	Folding, sorting and degradation
53	WikiPathways	Fatty Acids and Lipoproteins Transport in Hepatocytes	0.000177933	0.00409917	24	382	Organismal systems	Digestive system
54	REACTOME	Collagen formation	0.000186454	0.00413928	10	90	Cellular processes and organization	Cellular community
55	REACTOME	Smooth Muscle Contraction	0.000186022	0.00420616	7	44	Organismal systems	Muscular and bone system
56	REACTOME	Clathrin-mediated endocytosis	0.000193924	0.00422824	13	145	Cellular processes and organization	Transport and catabolism
57	REACTOME	rRNA modification in the nucleus and cytosol	0.000232088	0.00497157	8	60	Genetic information processing	Folding, sorting and degradation
58	REACTOME	Adherens junctions interactions	0.000253533	0.00533731	6	33	Cellular processes and organization	Cellular community
59	REACTOME	VEGFA-VEGFR2 Pathway	0.000345435	0.00714875	10	97	Environmental information processing	Signal transduction
60	ACSN2	INTEGRINS	0.00035203	0.00716381	5	23	Cellular processes and organization	Cellular community
61	ACSN2	ER STRESS	0.000367919	0.00736441	11	115	Cellular processes and organization	Cellular response to stimuli
62	WikiPathways	PI3K-Akt signaling pathway	0.000483545	0.00952272	21	338	Environmental information processing	Signal transduction
63	WikiPathways	Ectoderm differentiation	0.000581269	0.0112655	12	142	Organismal systems	Development and regeneration
64	WikiPathways	Brain-derived neurotrophic factor (BDNF) signaling pathway	0.00065888	0.0125702	12	144	Organismal systems	Nervous system
65	REACTOME	Signaling by VEGF	0.000702388	0.0131941	10	106	Environmental information processing	Signal transduction
66	REACTOME	trans-Golgi Network Vesicle Budding	0.000814128	0.0136171	8	72	Cellular processes and organization	Transport and catabolism
67	REACTOME	Syndecan interactions	0.000771161	0.0136462	5	27	Cellular processes and organization	Cellular community
68	PathBank	Fatty Acid Biosynthesis	0.000763351	0.0137066	2	2	Metabolism	Lipid metabolism
69	KEGG	PI3K-Akt signaling pathway	0.000788175	0.013748	21	351	Environmental information processing	Signal transduction
70	REACTOME	Post-translational protein phosphorylation	0.00075614	0.0137798	10	107	Genetic information processing	Folding, sorting and degradation
71	REACTOME	CRMPs in Sema3A signaling	0.000805945	0.01386	4	16	Organismal systems	Development and regeneration
72	REACTOME	Regulation of KIT signaling	0.000805945	0.01386	4	16	Environmental information processing	Signal transduction
73	ACSN2	DEATH RECEPTOR PATHWAYS	0.000755069	0.0139688	17	255	Environmental information processing	Signal transduction
74	REACTOME	Immune System	0.00116251	0.0177428	81	2113	Organismal systems	Immune system
75	REACTOME	RND2 GTPase cycle	0.00110573	0.0177644	6	43	Environmental information processing	Signal transduction
76	WikiPathways	TGF-beta signaling pathway	0.00109398	0.01781	11	132	Environmental information processing	Signal transduction
77	ACSN2	CASPASES	0.00112406	0.0178244	12	152	Cellular processes and organization	Cell growth and death
78	REACTOME	EPHA-mediated growth cone collapse	0.00108405	0.0178868	5	29	Organismal systems	Development and regeneration
79	REACTOME	RHOQ GTPase cycle	0.00116095	0.0179433	7	59	Environmental information processing	Signal transduction
80	WikiPathways	Corticotropin-releasing hormone signaling pathway	0.00115767	0.018122	9	91	Organismal systems	Endocrine system
81	WikiPathways	Interactions between LOXL4 and oxidative stress pathway	0.00129698	0.0190797	4	18	Cellular processes and organization	Cellular response to stimuli
82	REACTOME	MET activates PTK2 signaling	0.0012717	0.0191697	5	30	Environmental information processing	Signal transduction
83	WikiPathways	Inflammatory response pathway	0.0012717	0.0191697	5	30	Organismal systems	Immune system
84	MetabolicAtlas	transport reactions	0.00151208	0.0217206	30	606	Environmental information processing	Membrane transport
85	KEGG	Endocytosis	0.00150637	0.0218962	16	248	Cellular processes and organization	Transport and catabolism
86	KEGG	Apoptosis	0.00156996	0.0220336	11	136	Cellular processes and organization	Cell growth and death
87	BioCarta	BIOCARTA LYMPHOCYTE PATHWAY	0.00155851	0.0221272	3	9	Organismal systems	Immune system
88	WikiPathways	Ras signaling	0.00175431	0.0238001	13	183	Environmental information processing	Signal transduction
89	ACSN2	ADHERENS JUNCTIONS	0.00171749	0.0238302	5	32	Cellular processes and organization	Cellular community
90	WikiPathways	Metabolic pathways of fibroblasts	0.00171749	0.0238302	5	32	Organismal systems	Cell system
91	REACTOME	Collagen degradation	0.00187889	0.0252102	7	64	Cellular processes and organization	Cellular community
92	REACTOME	Developmental Biology	0.00190192	0.0252418	48	1131	Organismal systems	Development and regeneration
93	REACTOME	L1CAM interactions	0.0019369	0.0254296	10	121	Organismal systems	Development and regeneration
94	PathBank	CXCR4 Signaling Pathway	0.00196569	0.0255331	4	20	Environmental information processing	Signal transduction
95	REACTOME	Protein localization	0.00203393	0.0261414	12	164	Genetic information processing	Folding, sorting and degradation
96	REACTOME	Cell-cell junction organization	0.00205668	0.0261584	7	65	Cellular processes and organization	Cellular community
97	ACSN2	CELL CELL ADHESIONS	0.00219869	0.0276763	9	103	Cellular processes and organization	Cellular community
98	WikiPathways	Ferroptosis	0.00224717	0.0279979	7	64	Cellular processes and organization	Cell growth and death
99	REACTOME	CTLA4 inhibitory signaling	0.00237575	0.0293009	4	21	Organismal systems	Immune system
100	REACTOME	Cargo recognition for clathrin-mediated endocytosis	0.0025089	0.0306337	9	105	Cellular processes and organization	Transport and catabolism
101	WikiPathways	CCL18 signaling pathway	0.00258719	0.0312768	5	35	Organismal systems	Immune system
102	REACTOME	PINK1-PRKN Mediated Mitophagy	0.00284109	0.0340095	4	22	Cellular processes and organization	Transport and catabolism
103	REACTOME	RAC2 GTPase cycle	0.00298415	0.0340528	8	88	Environmental information processing	Signal transduction
104	KEGG	Regulation of actin cytoskeleton	0.00303361	0.0342966	14	218	Organismal systems	Cell motility
105	BioCarta	BIOCARTA MONOCYTE PATHWAY	0.0029377	0.0348246	3	11	Organismal systems	Immune system
106	MetabolicAtlas	beta oxidation of di unsaturated fatty acids n 6 peroxisomal	0.0029377	0.0348246	3	11	Metabolism	Lipid metabolism
107	PathBank	Mevalonate Pathway	0.0029377	0.0348246	3	11	Metabolism	Metabolism of terpenoids and polyketides
108	REACTOME	Type I hemidesmosome assembly	0.0029377	0.0348246	3	11	Cellular processes and organization	Cellular community
109	REACTOME	RHOB GTPase cycle	0.00314856	0.0352696	7	70	Environmental information processing	Signal transduction
110	REACTOME	RHOH GTPase cycle	0.00332059	0.0368585	5	37	Environmental information processing	Signal transduction
111	WikiPathways	Photodynamic therapy-induced NFE2L2 (NRF2) survival signaling	0.00336507	0.0370158	4	23	Cellular processes and organization	Cellular response to stimuli
112	KEGG	Adherens junction	0.00341187	0.0371955	7	71	Cellular processes and organization	Cellular community
113	REACTOME	Transport of small molecules	0.00358762	0.0387653	33	726	Environmental information processing	Membrane transport
114	ACSN2	TCR SIGNALING	0.00364387	0.0390278	13	199	Organismal systems	Immune system
115	REACTOME	RHOJ GTPase cycle	0.00398318	0.0395403	6	55	Environmental information processing	Signal transduction
116	REACTOME	Sensory processing of sound by outer hair cells of the cochlea	0.00398318	0.0395403	6	55	Organismal systems	Sensory system
117	WikiPathways	IL-1 signaling pathway	0.00398318	0.0395403	6	55	Organismal systems	Immune system
118	WikiPathways	RANKL/RANK signaling pathway	0.00398318	0.0395403	6	55	Organismal systems	Development and regeneration
119	REACTOME	Sema4D in semaphorin signaling	0.00395122	0.0395446	4	24	Organismal systems	Development and regeneration
120	REACTOME	Apoptotic cleavage of cellular proteins	0.00373855	0.0396936	5	38	Cellular processes and organization	Cell growth and death
121	WikiPathways	IL-18 signaling pathway	0.00393437	0.0397014	16	272	Organismal systems	Immune system
122	MetabolicAtlas	omega 6 fatty acid metabolism	0.00419274	0.0403097	5	39	Metabolism	Lipid metabolism
123	HumanCyc	cholesterol biosynthesis I	0.00383714	0.0403892	3	12	Metabolism	Lipid metabolism
124	HumanCyc	cholesterol biosynthesis II (via 24,25-dihydrolanosterol)	0.00383714	0.0403892	3	12	Metabolism	Lipid metabolism
125	HumanCyc	cholesterol biosynthesis III (via desmosterol)	0.00383714	0.0403892	3	12	Metabolism	Lipid metabolism
126	Panther_Pathway	Cholesterol biosynthesis	0.00383714	0.0403892	3	12	Metabolism	Lipid metabolism
127	REACTOME	Caspase-mediated cleavage of cytoskeletal proteins	0.00383714	0.0403892	3	12	Cellular processes and organization	Cell growth and death
128	REACTOME	RAC3 GTPase cycle	0.00448096	0.0405278	8	94	Environmental information processing	Signal transduction
129	REACTOME	Metabolism	0.00453742	0.0407367	78	2120	Metabolism	Metabolism
130	REACTOME	Golgi Associated Vesicle Biogenesis	0.00435951	0.0409459	6	56	Cellular processes and organization	Transport and catabolism
131	REACTOME	RHOC GTPase cycle	0.00430312	0.0410477	7	74	Environmental information processing	Signal transduction
132	REACTOME	RHOG GTPase cycle	0.00430312	0.0410477	7	74	Environmental information processing	Signal transduction
133	HumanCyc	folate polyglutamylation	0.00441379	0.0411392	2	4	Metabolism	Metabolism of cofactors and vitamins
134	REACTOME	Carnitine synthesis	0.00441379	0.0411392	2	4	Metabolism	Metabolism of amino acids and derivatives
135	REACTOME	Localization of the PINCH-ILK-PARVIN complex to focal adhesions	0.00441379	0.0411392	2	4	Cellular processes and organization	Cellular community
136	SIGNOR 3.0	Carnitine biosynthesis	0.00441379	0.0411392	2	4	Metabolism	Lipid metabolism
137	KEGG	p53 signaling pathway	0.00463611	0.0413189	7	73	Cellular processes and organization	Cell growth and death
138	ACSN2	DEPENDANCE RECEPTORS	0.00468515	0.0414534	5	40	Cellular processes and organization	Cell growth and death
139	REACTOME	MAP2K and MAPK activation	0.00468515	0.0414534	5	40	Environmental information processing	Signal transduction
140	KEGG	Axon guidance	0.00475841	0.0415001	12	182	Organismal systems	Development and regeneration
141	MetabolicAtlas	pyrimidine metabolism	0.00498825	0.0431961	7	76	Metabolism	Nucleotide metabolism
142	WikiPathways	Leptin signaling pathway	0.00498825	0.0431961	7	76	Environmental information processing	Signal transduction
143	REACTOME	MET promotes cell motility	0.00521722	0.0442377	5	41	Environmental information processing	Signal transduction
144	REACTOME	RAC1 GTPase cycle	0.00518741	0.0442925	12	184	Environmental information processing	Signal transduction
145	WikiPathways	Kit receptor signaling pathway	0.00564615	0.0475445	6	59	Organismal systems	Immune system
146	KEGG	Phagosome	0.0061153	0.0475591	10	142	Cellular processes and organization	Transport and catabolism
147	REACTOME	Signaling by MET	0.00616557	0.0476466	7	79	Environmental information processing	Signal transduction
148	REACTOME	Caspase activation via extrinsic apoptotic signalling pathway	0.00611427	0.0481647	4	27	Cellular processes and organization	Cell growth and death
149	REACTOME	VEGFR2 mediated vascular permeability	0.00611427	0.0481647	4	27	Environmental information processing	Signal transduction
150	ACSN2	IMMUNOSUPPPRESSIVE CORE PATHWAYS	0.00579064	0.0484272	5	42	Organismal systems	Immune system
151	PathBank	Fc Epsilon Receptor I Signaling in Mast Cells	0.00579064	0.0484272	5	42	Organismal systems	Immune system
152	REACTOME	Activation of gene expression by SREBF (SREBP)	0.00579064	0.0484272	5	42	Metabolism	Lipid metabolism
153	WikiPathways	Splicing factor NOVA regulated synaptic proteins	0.00579064	0.0484272	5	42	Organismal systems	Nervous system
154	KEGG	Ferroptosis	0.00640711	0.0492018	5	41	Cellular processes and organization	Cell growth and death
155	Panther_Pathway	Beta1 adrenergic receptor signaling pathway	0.00640711	0.0492018	5	43	Organismal systems	Cardiovascular system
156	Panther_Pathway	Beta2 adrenergic receptor signaling pathway	0.00640711	0.0492018	5	43	Organismal systems	Cardiovascular system
157	REACTOME	Signaling by SCF-KIT	0.00640711	0.0492018	5	43	Environmental information processing	Signal transduction
158	BioCarta	BIOCARTA GATA3 PATHWAY	0.0060934	0.0496003	3	14	Organismal systems	Immune system
159	BioCarta	BIOCARTA PLATELETAPP PATHWAY	0.0060934	0.0496003	3	14	Organismal systems	Immune system
160	REACTOME	SEMA3A-Plexin repulsion signaling by inhibiting Integrin adhesion	0.0060934	0.0496003	3	14	Organismal systems	Development and regeneration
161	SIGNOR 3.0	Fatty Acid Synthesis	0.0060934	0.0496003	3	14	Metabolism	Lipid metabolism
162	WikiPathways	Omega-9 fatty acid synthesis	0.0060934	0.0496003	3	14	Metabolism	Lipid metabolism
163	REACTOME	Assembly of collagen fibrils and other multimeric structures	0.00664521	0.0497779	6	61	Cellular processes and organization	Cellular community
