## Supplemental Table 6 for "Galectin-1 Modulates Cell Adhesions, Caveolae, and Vascular Permeability in Kidney Endothelial Cells – Insights from Proteomics, Phosphoproteomics, and Functional Studies"

### Sheet: SigPath_cluster_siRNA_cl3
Supplementary Table S6: Significantly Enriched Pathways for Cluster 3 of LGALS1 siRNA
	Pathway Source	Pathway Name	p-value	q-value (FDR: BH-method)	Query mapped	Pathway size	Type	Category
1	REACTOME	Interferon Signaling	3.59911e-07	2.23145e-05	7	203	Organismal systems	Immune system
2	REACTOME	Interferon alpha/beta signaling	2.28766e-05	0.00141835	4	72	Organismal systems	Immune system
3	REACTOME	Negative regulators of DDX58/IFIH1 signaling	7.26732e-05	0.00450574	3	35	Organismal systems	Immune system
4	WikiPathways	Cytosolic DNA-sensing pathway	0.000650025	0.0403016	3	73	Organismal systems	Immune system
5	KEGG	RIG-I-like receptor signaling pathway	0.000551081	0.034167	3	69	Organismal systems	Immune system
6	REACTOME	Formation of Senescence-Associated Heterochromatin Foci (SAHF)	0.000624675	0.0387298	2	16	Cellular processes and organization	Cell growth and death
7	REACTOME	TRAF3-dependent IRF activation pathway	0.000547383	0.0339377	2	15	Organismal systems	Immune system
8	REACTOME	DDX58/IFIH1-mediated induction of interferon-alpha/beta	0.000880401	0.0545849	3	81	Organismal systems	Immune system
9	REACTOME	Apoptosis induced DNA fragmentation	0.000407817	0.0252847	2	13	Cellular processes and organization	Cell growth and death
10	REACTOME	NF-kB activation through FADD/RIP-1 pathway mediated by caspase-8 and -10	0.000407817	0.0252847	2	13	Organismal systems	Immune system
11	WikiPathways	Novel intracellular components of RIG-I-like receptor pathway	0.000365119	0.0226374	3	60	Organismal systems	Immune system
12	REACTOME	Cytokine Signaling in Immune system	0.00118225	0.0732995	7	721	Organismal systems	Immune system
13	REACTOME	TRAF6 mediated NF-kB activation	0.00154124	0.0955569	2	25	Organismal systems	Immune system
14	WikiPathways	Glucuronidation	0.00166722	0.103368	2	26	Metabolism	Xenobiotics biodegradation and metabolism
15	REACTOME	Interferon gamma signaling	0.00135487	0.0840019	3	94	Organismal systems	Immune system
16	REACTOME	Protein folding	0.00152761	0.0947118	3	98	Genetic information processing	Folding, sorting and degradation
17	REACTOME	TRAF6 mediated IRF7 activation	0.00207365	0.128566	2	29	Organismal systems	Immune system
18	REACTOME	Immune System	0.0020557	0.127453	12	2114	Organismal systems	Immune system
19	REACTOME	Termination of translesion DNA synthesis	0.0025222	0.156376	2	32	Genetic information processing	Replication and repair
20	REACTOME	Innate Immune System	0.0042246	0.261925	8	1151	Organismal systems	Immune system
21	REACTOME	Ovarian tumor domain proteases	0.0037297	0.231241	2	39	Genetic information processing	Folding, sorting and degradation
22	REACTOME	Translesion synthesis by Y family DNA polymerases bypasses lesions on DNA template	0.0037297	0.231241	2	39	Genetic information processing	Replication and repair
23	WikiPathways	Nucleotide-binding oligomerization domain (NOD) pathway	0.00411538	0.255154	2	41	Organismal systems	Immune system
24	ACSN2	CYTOSKELETON POLARITY	0.00491135	0.304504	3	148	Cellular processes and organization	Cellular components
25	KEGG	Amino sugar and nucleotide sugar metabolism	0.00560366	0.347427	2	48	Metabolism	Carbohydrate metabolism
26	REACTOME	DNA Damage Bypass	0.00560366	0.347427	2	48	Genetic information processing	Replication and repair
27	REACTOME	Apoptotic execution phase	0.00654894	0.406034	2	52	Cellular processes and organization	Cell growth and death
28	REACTOME	Nucleotide-binding domain, leucine rich repeat containing receptor (NLR) signaling pathways	0.00756164	0.468822	2	56	Organismal systems	Immune system
29	REACTOME	DNA Damage/Telomere Stress Induced Senescence	0.00864048	0.53571	2	60	Cellular processes and organization	Cell growth and death
30	REACTOME	Apoptosis	0.00842966	0.522639	3	180	Cellular processes and organization	Cell growth and death
31	KEGG	Glycolysis / Gluconeogenesis	0.0103799	0.643554	2	66	Metabolism	Carbohydrate metabolism
32	REACTOME	Programmed Cell Death	0.0131262	0.813824	3	212	Cellular processes and organization	Cell growth and death
33	MetabolicAtlas	glycolysis gluconeogenesis	0.0146303	0.907079	2	79	Metabolism	Carbohydrate metabolism
34	UniProt_Pathways	Protein modification; protein ubiquitination.	0.0177615	1	4	433	Genetic information processing	Folding, sorting and degradation
35	REACTOME	Chaperonin-mediated protein folding	0.0195062	1	2	92	Genetic information processing	Folding, sorting and degradation
36	KEGG	NF-kappa B signaling pathway	0.0236575	1	2	102	Environmental information processing	Signal transduction
