## Supplemental Table 7 for "Galectin-1 Modulates Cell Adhesions, Caveolae, and Vascular Permeability in Kidney Endothelial Cells – Insights from Proteomics, Phosphoproteomics, and Functional Studies"

### Sheet: SigPath_cluster_siRNA cl1
Supplementary Table S7: Significantly Enriched Pathways for Cluster 1 of LGALS1 siRNA
	Pathway Source	Pathway Name	p-value	q-value (FDR: BH-method)	Query mapped	Pathway size	Type	Category
1	BioCarta	BIOCARTA MONOCYTE PATHWAY	1.2408e-05	0.0032633	3	11	Organismal systems	Immune system
2	BioCarta	BIOCARTA LYMPHOCYTE PATHWAY	6.35605e-06	0.00167164	3	9	Organismal systems	Immune system
3	REACTOME	Metabolism of RNA	4.28075e-05	0.0112584	12	709	Genetic information processing	Folding, sorting and degradation
4	WikiPathways	CKAP4 signaling pathway map	0.000148356	0.0390176	5	117	Environmental information processing	Signal transduction
5	REACTOME	Localization of the PINCH-ILK-PARVIN complex to focal adhesions	0.00010988	0.0288984	2	4	Cellular processes and organization	Cellular community
6	REACTOME	Neutrophil degranulation	0.000198468	0.0521971	9	478	Organismal systems	Immune system
7	WikiPathways	Gastrin signaling pathway	0.000142484	0.0374733	5	116	Organismal systems	Endocrine system
8	REACTOME	Molecules associated with elastic fibres	0.000539319	0.141841	3	37	Cellular processes and organization	Cellular community
9	WikiPathways	VEGFA-VEGFR2 signaling	0.000516693	0.13589	8	432	Environmental information processing	Signal transduction
10	BioCarta	BIOCARTA NEUTROPHIL PATHWAY	0.00050709	0.133365	2	8	Organismal systems	Immune system
11	REACTOME	Integrin cell surface interactions	0.000494388	0.130024	4	85	Cellular processes and organization	Cellular community
12	REACTOME	Elastic fibre formation	0.000899722	0.236627	3	44	Cellular processes and organization	Cellular community
13	Panther_Pathway	CCKR signaling map	0.000851117	0.223844	5	171	Environmental information processing	Signal transduction
14	REACTOME	TGF-beta receptor signaling activates SMADs	0.00102491	0.269551	3	46	Environmental information processing	Signal transduction
15	BioCarta	BIOCARTA LYM PATHWAY	0.0016207	0.426244	2	14	Organismal systems	Immune system
16	REACTOME	Platelet sensitization by LDL	0.002402	0.631726	2	17	Organismal systems	Immune system
17	SIGNOR 3.0	Integrin Signaling	0.00300345	0.789907	2	19	Environmental information processing	Signal transduction
18	BioCarta	BIOCARTA PTEN PATHWAY	0.00269476	0.708722	2	18	Cellular processes and organization	Cell growth and death
19	REACTOME	Cell-extracellular matrix interactions	0.00269476	0.708722	2	18	Cellular processes and organization	Cellular community
