## Supplemental Table 8 for "Galectin-1 Modulates Cell Adhesions, Caveolae, and Vascular Permeability in Kidney Endothelial Cells – Insights from Proteomics, Phosphoproteomics, and Functional Studies"

### Sheet: Sheet 1
Supplementary Table S8: Significantly Enriched Gene Ontology - Biological Processes Terms for Interaction Significant Proteins
	GO biological process complete	Homo sapiens - REFLIST (20580)	upload_1 (261)	upload_1 (expected)	upload_1 (over/under)	upload_1 (fold Enrichment)	upload_1 (raw P-value)	upload_1 (FDR)	GOterm	Enrichment_q-value
1	positive regulation of AIM2 inflammasome complex assembly (GO:0140973)	2	2	0.03	+	78.85	0.00016	0.0377	GO:0140973	0.0377
2	positive regulation of pyroptotic inflammatory response (GO:0140639)	7	3	0.09	+	33.79	6.8e-05	0.0234	GO:0140639	0.0234
3	protein folding in endoplasmic reticulum (GO:0034975)	11	4	0.14	+	28.67	7.78e-06	0.00501	GO:0034975	0.00501
4	regulation of early endosome to late endosome transport (GO:2000641)	20	4	0.25	+	15.77	0.000104	0.0286	GO:2000641	0.0286
5	nucleobase metabolic process (GO:0009112)	34	6	0.43	+	13.91	3.92e-06	0.00342	GO:0009112	0.00342
6	nucleoside monophosphate biosynthetic process (GO:0009124)	43	6	0.55	+	11	1.62e-05	0.00798	GO:0009124	0.00798
7	pyrimidine-containing compound biosynthetic process (GO:0072528)	44	5	0.56	+	8.96	0.000229	0.0465	GO:0072528	0.0465
8	nucleoside monophosphate metabolic process (GO:0009123)	77	8	0.98	+	8.19	5.94e-06	0.0044	GO:0009123	0.0044
9	protein K63-linked ubiquitination (GO:0070534)	59	6	0.75	+	8.02	0.000101	0.0287	GO:0070534	0.0287
10	positive regulation of viral process (GO:0048524)	64	6	0.81	+	7.39	0.000159	0.038	GO:0048524	0.038
11	pyrimidine-containing compound metabolic process (GO:0072527)	76	7	0.96	+	7.26	5.05e-05	0.0197	GO:0072527	0.0197
12	cellular response to mechanical stimulus (GO:0071260)	76	7	0.96	+	7.26	5.05e-05	0.0202	GO:0071260	0.0202
13	cellular response to external stimulus (GO:0071496)	78	7	0.99	+	7.08	5.97e-05	0.0216	GO:0071496	0.0216
14	cellular response to lipopolysaccharide (GO:0071222)	199	11	2.52	+	4.36	4.97e-05	0.0205	GO:0071222	0.0205
15	ribonucleoprotein complex biogenesis (GO:0022613)	453	23	5.75	+	4	1.91e-08	4.05e-05	GO:0022613	4.05e-05
16	cellular response to biotic stimulus (GO:0071216)	239	12	3.03	+	3.96	5.79e-05	0.022	GO:0071216	0.022
17	ribosome biogenesis (GO:0042254)	311	15	3.94	+	3.8	1.12e-05	0.00639	GO:0042254	0.00639
18	protein folding (GO:0006457)	228	11	2.89	+	3.8	0.000167	0.0386	GO:0006457	0.0386
19	regulation of cytoskeleton organization (GO:0051493)	543	21	6.89	+	3.05	6.49e-06	0.00458	GO:0051493	0.00458
20	proteasomal protein catabolic process (GO:0010498)	458	17	5.81	+	2.93	8.3e-05	0.0256	GO:0010498	0.0256
21	organophosphate biosynthetic process (GO:0090407)	567	19	7.19	+	2.64	0.000123	0.0319	GO:0090407	0.0319
22	microtubule cytoskeleton organization (GO:0000226)	583	19	7.39	+	2.57	0.000175	0.0388	GO:0000226	0.0388
23	regulation of response to external stimulus (GO:0032101)	1108	33	14.05	+	2.35	5.15e-06	0.00402	GO:0032101	0.00402
24	regulation of defense response (GO:0031347)	845	25	10.72	+	2.33	9.61e-05	0.0279	GO:0031347	0.0279
25	response to peptide (GO:1901652)	857	25	10.87	+	2.3	0.000113	0.03	GO:1901652	0.03
26	response to nitrogen compound (GO:1901698)	1001	29	12.69	+	2.28	3.26e-05	0.0142	GO:1901698	0.0142
27	response to cytokine (GO:0034097)	840	24	10.65	+	2.25	0.000205	0.0434	GO:0034097	0.0434
28	RNA processing (GO:0006396)	879	25	11.15	+	2.24	0.000158	0.0384	GO:0006396	0.0384
29	regulation of immune response (GO:0050776)	1028	29	13.04	+	2.22	7.06e-05	0.0232	GO:0050776	0.0232
30	cellular response to stress (GO:0033554)	1648	45	20.9	+	2.15	8.61e-07	0.000911	GO:0033554	0.000911
31	regulation of response to stress (GO:0080134)	1434	37	18.19	+	2.03	3.81e-05	0.0161	GO:0080134	0.0161
32	nucleobase-containing compound biosynthetic process (GO:0034654)	1793	46	22.74	+	2.02	3.93e-06	0.00323	GO:0034654	0.00323
33	phosphorus metabolic process (GO:0006793)	1430	36	18.14	+	1.99	7.24e-05	0.0228	GO:0006793	0.0228
34	protein-containing complex organization (GO:0043933)	1433	36	18.17	+	1.98	0.000111	0.03	GO:0043933	0.03
35	cytoskeleton organization (GO:0007010)	1277	32	16.2	+	1.98	0.000234	0.0468	GO:0007010	0.0468
36	establishment of protein localization (GO:0045184)	1318	33	16.72	+	1.97	0.000178	0.0388	GO:0045184	0.0388
37	macromolecule biosynthetic process (GO:0009059)	2937	73	37.25	+	1.96	6.59e-09	1.95e-05	GO:0009059	1.95e-05
38	gene expression (GO:0010467)	2534	63	32.14	+	1.96	1.11e-07	0.000205	GO:0010467	0.000205
39	cellular component biogenesis (GO:0044085)	2762	66	35.03	+	1.88	2.12e-07	0.000314	GO:0044085	0.000314
40	biosynthetic process (GO:0009058)	3997	94	50.69	+	1.85	2.57e-10	1.91e-06	GO:0009058	1.91e-06
41	nucleobase-containing compound metabolic process (GO:0006139)	2748	63	34.85	+	1.81	2.19e-06	0.00202	GO:0006139	0.00202
42	regulation of cellular component organization (GO:0051128)	2486	57	31.53	+	1.81	8.27e-06	0.00511	GO:0051128	0.00511
43	cellular localization (GO:0051641)	2706	60	34.32	+	1.75	1.18e-05	0.00625	GO:0051641	0.00625
44	macromolecule localization (GO:0033036)	2411	53	30.58	+	1.73	5.95e-05	0.022	GO:0033036	0.022
45	organelle organization (GO:0006996)	3086	67	39.14	+	1.71	6.73e-06	0.00454	GO:0006996	0.00454
46	protein metabolic process (GO:0019538)	3342	69	42.38	+	1.63	2.93e-05	0.0132	GO:0019538	0.0132
47	cellular component organization or biogenesis (GO:0071840)	5931	119	75.22	+	1.58	7.83e-09	1.93e-05	GO:0071840	1.93e-05
48	macromolecule metabolic process (GO:0043170)	5404	108	68.53	+	1.58	1.19e-07	0.000195	GO:0043170	0.000195
49	response to stress (GO:0006950)	3539	70	44.88	+	1.56	9.27e-05	0.0275	GO:0006950	0.0275
50	metabolic process (GO:0008152)	7642	149	96.92	+	1.54	6.24e-11	9.24e-07	GO:0008152	9.24e-07
51	primary metabolic process (GO:0044238)	6778	132	85.96	+	1.54	3.65e-09	1.35e-05	GO:0044238	1.35e-05
52	cellular component organization (GO:0016043)	5717	108	72.5	+	1.49	1.94e-06	0.00192	GO:0016043	0.00192
53	positive regulation of cellular process (GO:0048522)	5813	102	73.72	+	1.38	0.000173	0.0388	GO:0048522	0.0388
54	cellular process (GO:0009987)	15563	237	197.37	+	1.2	3.83e-10	1.89e-06	GO:0009987	1.89e-06
55	biological_process (GO:0008150)	17724	250	224.78	+	1.11	3.27e-07	0.000372	GO:0008150	0.000372
