## Supplemental Table 9 for "Galectin-1 Modulates Cell Adhesions, Caveolae, and Vascular Permeability in Kidney Endothelial Cells – Insights from Proteomics, Phosphoproteomics, and Functional Studies"

### Sheet: Sheet1
Supplementary Table S9: Significantly Enriched Gene Ontology - Cellular Component Terms for Interaction Significant Proteins
	GO cellular component complete	GO Term	Homo sapiens - REFLIST	upload_1 (261)	upload_1 (expected)	upload_1 (over/under)	upload_1 (fold Enrichment)	upload_1 (raw P-value)	upload_1 (FDR)	GO Term	Enrichment q-value
1	methionine adenosyltransferase complex	GO:0048269)	3	2	0.04	+	52.57	0.000477	0.0194	GO:0048269	0.0194
2	endoplasmic reticulum chaperone complex	GO:0034663)	11	3	0.14	+	21.5	0.000309	0.0137	GO:0034663	0.0137
3	transcription export complex	GO:0000346)	12	3	0.15	+	19.71	0.000408	0.0173	GO:0000346	0.0173
4	small-subunit processome	GO:0032040)	73	9	0.93	+	9.72	3.54e-07	2.94e-05	GO:0032040	2.94e-05
5	preribosome	GO:0030684)	105	10	1.33	+	7.51	9.08e-07	6.48e-05	GO:0030684	6.48e-05
6	autophagosome membrane	GO:0000421)	56	5	0.71	+	7.04	0.000712	0.0273	GO:0000421	0.0273
7	endoplasmic reticulum protein-containing complex	GO:0140534)	121	9	1.53	+	5.86	2.43e-05	0.00124	GO:0140534	0.00124
8	midbody	GO:0030496)	209	12	2.65	+	4.53	1.55e-05	0.000862	GO:0030496	0.000862
9	ficolin-1-rich granule lumen	GO:1904813)	124	7	1.57	+	4.45	0.00104	0.0378	GO:1904813	0.0378
10	ficolin-1-rich granule	GO:0101002)	185	9	2.35	+	3.84	0.000612	0.0244	GO:0101002	0.0244
11	lamellipodium	GO:0030027)	202	9	2.56	+	3.51	0.00114	0.0393	GO:0030027	0.0393
12	focal adhesion	GO:0005925)	423	18	5.36	+	3.36	8.41e-06	0.000525	GO:0005925	0.000525
13	cytoplasmic vesicle lumen	GO:0060205)	329	12	4.17	+	2.88	0.00107	0.038	GO:0060205	0.038
14	vesicle lumen	GO:0031983)	330	12	4.19	+	2.87	0.00109	0.0383	GO:0031983	0.0383
15	ribonucleoprotein complex	GO:1990904)	690	25	8.75	+	2.86	2.66e-06	0.000184	GO:1990904	0.000184
16	extracellular exosome	GO:0070062)	2102	65	26.66	+	2.44	6.97e-12	1.74e-09	GO:0070062	1.74e-09
17	nuclear envelope	GO:0005635)	516	16	6.54	+	2.44	0.000963	0.0356	GO:0005635	0.0356
18	anchoring junction	GO:0070161)	909	28	11.53	+	2.43	2.12e-05	0.00114	GO:0070161	0.00114
19	extracellular organelle	GO:0043230)	2132	65	27.04	+	2.4	1.24e-11	1.77e-09	GO:0043230	1.77e-09
20	intracellular protein-containing complex	GO:0140535)	972	28	12.33	+	2.27	4.97e-05	0.00242	GO:0140535	0.00242
21	microtubule cytoskeleton	GO:0015630)	1526	38	19.35	+	1.96	6.52e-05	0.00303	GO:0015630	0.00303
22	cytosol	GO:0005829)	5614	138	71.2	+	1.94	1.6e-18	1.07e-15	GO:0005829	1.07e-15
23	catalytic complex	GO:1902494)	1809	44	22.94	+	1.92	2.37e-05	0.00124	GO:1902494	0.00124
24	nuclear lumen	GO:0031981)	4596	107	58.29	+	1.84	1.15e-11	1.91e-09	GO:0031981	1.91e-09
25	nuclear protein-containing complex	GO:0140513)	1286	30	16.31	+	1.84	0.00116	0.0386	GO:0140513	0.0386
26	vesicle	GO:0031982)	4041	93	51.25	+	1.81	1.34e-09	1.57e-07	GO:0031982	1.57e-07
27	cytoskeleton	GO:0005856)	2545	58	32.28	+	1.8	6.96e-06	0.000449	GO:0005856	0.000449
28	cytoplasmic vesicle	GO:0031410)	2567	58	32.56	+	1.78	1.11e-05	0.000671	GO:0031410	0.000671
29	membrane-enclosed lumen	GO:0031974)	5759	125	73.04	+	1.71	7.54e-12	1.37e-09	GO:0031974	1.37e-09
30	extracellular space	GO:0005615)	3268	71	41.45	+	1.71	3.18e-06	0.000212	GO:0005615	0.000212
31	cell junction	GO:0030054)	2417	50	30.65	+	1.63	0.00045	0.0188	GO:0030054	0.0188
32	membraneless organelle	GO:0043228)	5463	112	69.28	+	1.62	1.1e-08	1.1e-06	GO:0043228	1.1e-06
33	endomembrane system	GO:0012505)	4901	98	62.16	+	1.58	7.45e-07	5.51e-05	GO:0012505	5.51e-05
34	protein-containing complex	GO:0032991)	5943	115	75.37	+	1.53	1.93e-07	1.68e-05	GO:0032991	1.68e-05
35	organelle membrane	GO:0031090)	3855	75	48.89	+	1.53	8.13e-05	0.00369	GO:0031090	0.00369
36	cytoplasm	GO:0005737)	12372	232	156.9	+	1.48	4.04e-25	8.06e-22	GO:0005737	8.06e-22
37	extracellular region	GO:0005576)	4305	79	54.6	+	1.45	0.000396	0.0172	GO:0005576	0.0172
38	nucleus	GO:0005634)	7736	138	98.11	+	1.41	5.99e-07	4.6e-05	GO:0005634	4.6e-05
39	intracellular organelle	GO:0043229)	13488	229	171.06	+	1.34	2.79e-16	1.12e-13	GO:0043229	1.12e-13
40	intracellular membrane-bounded organelle	GO:0043231)	12384	211	157.06	+	1.34	7.4e-13	2.11e-10	GO:0043231	2.11e-10
41	membrane-bounded organelle	GO:0043227)	13462	226	170.73	+	1.32	9.15e-15	3.05e-12	GO:0043227	3.05e-12
42	intracellular anatomical structure	GO:0005622)	15119	251	191.74	+	1.31	1.76e-22	1.76e-19	GO:0005622	1.76e-19
43	organelle	GO:0043226)	14293	238	181.27	+	1.31	2.49e-17	1.24e-14	GO:0043226	1.24e-14
44	membrane	GO:0016020)	9822	151	124.56	+	1.21	0.00115	0.0388	GO:0016020	0.0388
45	cellular anatomical structure	GO:0110165)	18852	260	239.09	+	1.09	6.04e-09	6.7e-07	GO:0110165	6.7e-07
46	cellular_component	GO:0005575)	18937	260	240.16	+	1.08	1.29e-08	1.23e-06	GO:0005575	1.23e-06
