## Supplemental Table 10 for "Galectin-1 Modulates Cell Adhesions, Caveolae, and Vascular Permeability in Kidney Endothelial Cells – Insights from Proteomics, Phosphoproteomics, and Functional Studies"

### Sheet: Sheet1
Supplementary Table S10: Significantly Enriched Gene Ontology - Molecular Function Terms for Interaction Significant Proteins
	GO molecular function complete	GO Term	Homo sapiens - REFLIST	upload_1 (261)	upload_1 (expected)	upload_1 (over/under)	upload_1 (fold Enrichment)	upload_1 (raw P-value)	upload_1 (FDR)	GO Term	Enrichment q-value
1	dehydroascorbic acid transmembrane transporter activity	GO:0033300)	8	3	0.1	+	29.57	0.000108	0.0238	GO:0033300	0.0238
2	cell adhesion molecule binding	GO:0050839)	558	19	7.08	+	2.68	9.98e-05	0.0241	GO:0050839	0.0241
3	kinase activity	GO:0016301)	732	23	9.28	+	2.48	6.35e-05	0.0161	GO:0016301	0.0161
4	RNA binding	GO:0003723)	1685	49	21.37	+	2.29	3.72e-08	2.09e-05	GO:0003723	2.09e-05
5	purine ribonucleotide binding	GO:0032555)	1872	53	23.74	+	2.23	2.44e-08	1.77e-05	GO:0032555	1.77e-05
6	nucleoside phosphate binding	GO:1901265)	2152	59	27.29	+	2.16	9.4e-09	9.53e-06	GO:1901265	9.53e-06
7	heterocyclic compound binding	GO:1901363)	2280	61	28.92	+	2.11	1.27e-08	1.07e-05	GO:1901363	1.07e-05
8	carbohydrate derivative binding	GO:0097367)	2255	58	28.6	+	2.03	1.26e-07	5.33e-05	GO:0097367	5.33e-05
9	anion binding	GO:0043168)	2427	61	30.78	+	1.98	1.18e-07	5.44e-05	GO:0043168	5.44e-05
10	enzyme binding	GO:0019899)	2113	50	26.8	+	1.87	1.29e-05	0.00363	GO:0019899	0.00363
11	catalytic activity	GO:0003824)	5658	112	71.76	+	1.56	8.4e-08	4.26e-05	GO:0003824	4.26e-05
12	protein binding	GO:0005515)	14720	234	186.68	+	1.25	1.25e-12	6.33e-09	GO:0005515	6.33e-09
13	binding	GO:0005488)	16749	248	212.41	+	1.17	1.17e-10	2.97e-07	GO:0005488	2.97e-07
14	molecular_function	GO:0003674)	18289	254	231.95	+	1.1	7.71e-07	0.000279	GO:0003674	0.000279
15	DNA-binding transcription factor activity	GO:0003700)	1417	4	17.97	-	0.22	0.000106	0.0245	GO:0003700	0.0245
