## Supplemental Table 11 for "Galectin-1 Modulates Cell Adhesions, Caveolae, and Vascular Permeability in Kidney Endothelial Cells – Insights from Proteomics, Phosphoproteomics, and Functional Studies"

### Sheet: Sheet1
Supplementary Table S11: 28 phosphopeptides significant in at least 1 of the comparisons: siRNA_IFNγ vs NT_V, siRNA_V vs NT_V , or NT_IFNγ vs NT_V
		siRNA_IFNγ vs NT_V			siRNA_V vs NT_V			NT_IFNγ vs NT_V
Gene Name	Phosphopeptide	Log2FC	P-value	adjP-value	Log2FC	P-value	adjP-value	Log2FC	P-value	adjP-value
CAVN1	Q6NZI2_S169_S171	-5.60745	1.85367e-06	0.00151537	-5.99617	1.17637e-06	0.00102226	-5.44112	1.93481e-06	0.00165039
AHNK	Q09666_S5752	0.453979	0.181302	0.998408	1.56588	0.00196822	0.190043	3.7491	9.94415e-06	0.00424118
ARRB1	P49407_S412	1.81136	0.000811553	0.175904	1.29418	0.00385531	0.30457	-3.27832	0.000320902	0.0684324
ZO1	Q07157_S166_S168	-0.0348866	0.89392	0.998408	-0.816653	0.0148417	0.534615	-1.0189	0.00522751	0.637009
SEPT9	Q9UHD8_S30	1.12095	0.00943702	0.598035	0.147782	0.640351	0.964897	-0.338502	0.302322	0.907533
FLNC	Q14315_S2233	-0.445551	0.209599	0.998408	-0.533985	0.142659	0.905493	-1.18082	0.00902081	0.798409
HOME3	Q9NSC5_S159	-0.228811	0.536816	0.998408	-1.27367	0.00731233	0.397151	-0.651675	0.117498	0.907533
P3C2A	O00443_S338	-0.777963	0.0261577	0.93459	-1.37418	0.00176698	0.190043	-1.74942	0.000299403	0.0684324
IWS1-1	Q96ST2_S438_S440	2.50128	0.000392529	0.113441	0.503663	0.292074	0.909935	0.0241883	0.960761	0.984521
IWS1-2	Q96ST2_S313_S315	1.97576	0.00211958	0.30628	-0.702063	0.174956	0.905493	-0.0420807	0.917185	0.979872
IWS1-3	Q96ST2_S248_S250	1.42979	0.00965685	0.598035	-0.599127	0.0853213	0.905493	-0.737584	0.0744928	0.907533
PSIP1	O75475_S271_T272	-0.574124	0.0261577	0.93459	-1.4658	0.00137349	0.190043	-0.956056	0.0131766	0.83443
DEK	P35659_S301_S303_S306_S307	-0.301549	0.388588	0.998408	1.16788	0.00498644	0.361101	0.0425041	0.901652	0.977285
TPR	P12270_S2155	-0.528628	0.0914255	0.998408	1.04336	0.00690671	0.397151	0.0553482	0.842877	0.967486
RALY	Q9UKM9_S135	N/A	N/A	N/A	-5.38849	8.76604e-06	0.00380884	-0.583276	0.223194	0.907533
SMRC2	Q8TAQ2_S302_S304	-0.692529	0.260541	0.998408	-2.50541	0.00123416	0.190043	-1.22172	0.0601497	0.907533
SRRM2-1	Q9UQ35_S1083	-0.707254	0.0240165	0.93459	-1.83456	0.000151384	0.043851	-1.46376	0.000581129	0.0991407
SRRM2-2	Q9UQ35_S1443_S1444	0.00382176	0.989412	0.998408	-2.72706	0.000628234	0.136484	-0.870322	0.042309	0.907533
SRRM2-3	Q9UQ35_S1598_S1600_S1601	-1.31445	0.00123725	0.214539	-0.923577	0.00705797	0.397151	-1.22433	0.00178559	0.253852
SRRM2-4	Q9UQ35_S1842_T1844	-0.0978138	0.707842	0.998408	-0.909701	0.00892019	0.430647	-0.369857	0.042309	0.907533
SRRM2-5	Q9UQ35_S2030_S2032_T2034	-2.19332	0.00498829	0.360404	-1.90269	0.0105209	0.448338	-1.69444	0.0182949	0.907533
SRRM2-6	Q9UQ35_S2702	-1.27445	0.00439314	0.34626	-0.93951	0.0184282	0.552209	-0.689077	0.0996253	0.907533
NOLC1	Q14978_S83_S84_S85_S87_S90	3.54483	0.00323156	0.310429	3.17485	0.00543998	0.363642	1.60074	0.0781615	0.907533
NFIC	P08651_S339	0.494007	0.167697	0.998408	-0.415575	0.415647	0.927554	1.94225	0.00877971	0.798409
BCLF1	Q9NYF8_S397_T402	4.92006	0.00323557	0.310429	4.39076	0.00191383	0.190043	N/A	N/A	N/A
PDCD4	Q53EL6_S76	-0.27266	0.483187	0.998408	-1.69121	0.0022998	0.199852	-0.948695	0.0406238	0.907533
HAP28	Q13442_S57_S60	5.33904	3.49566e-06	0.00151537	0.594255	0.157408	0.905493	N/A	N/A	N/A
VAPB	O95292_S156_S160	0.135621	0.853066	0.998408	-2.85448	0.00820397	0.419368	-1.06577	0.171246	0.907533
*Note "-#" after the gene name denotes a gene name that is associated several different significant phosphopeptides*
