## Supplementary material for "Galectin-1 Modulates Cell Adhesions, Caveolae, and Vascular Permeability in Kidney Endothelial Cells – Insights from Proteomics, Phosphoproteomics, and Functional Studies": Boshart2026 Supplemental Data AngioPlate permeability raw data and 2-way ANOVA.xlsx

### Sheet: RawData 4kDa post-IFN
Standard Curve											FITC	0 hour
											Fluorescent intensity					Mass Dextran (ug)					Diffused Dextran (ug)
FITC -4kDa			Volume (ul)	Concentration(mg/ml)	Dextran mass (ug)	Average fluorescent intensity	Average fluorescent intensity without background				NT	NT IFN	siRNA	siRNA IFN		NT	NT IFN	siRNA	siRNA IFN		NT	NT IFN	siRNA	siRNA IFN
											3363	523	3423	3222		2.8157	0.2597	2.8697	2.6888		3.156	3.9534	2.4729	3.732
											3608	3817	3517	3189		3.0362	3.2243	2.9543	2.6591		2.4621	3.2532	2.6295	2.6655
23035	22805	22696	90	1	90	22845.3	22835				3711	4005	3628	3309		3.1289	3.3935	3.0542	2.7671		2.6934	2.9715	2.1903	3.192
10561	10336	10247	90	0.1	9	10381.3	10371				3451	4127	3613	3202		2.8949	3.5033	3.0407	2.6708		2.5134	2.4495	2.4324	3.372
1768	1671	1663	90	0.01	0.9	1700.67	1690.33				3686	3790	3722	2891		3.1064	3.2	3.1388	2.3909		2.8815	3.156	2.7861	2.8833
233	225	223	90	0.001	0.09	227	216.667				3772	3899	3266	3455		3.1838	3.2981	2.7284	2.8985		2.5809	3.4485	2.7456	3.0804
8	12	11	90	0	0	10.3333	0			Red excluded as well did not cast properly	3185	3240	684	2955		2.6555	2.705	0.4046	2.4485		2.1795	2.7546	-0.0156	3.201
											3731	3902	3646	3094		3.1469	3.3008	3.0704	2.5736		2.8437	3.12	2.7087	2.9652
22103	21715	21598	90	1	90	21805.3	21796.7				3007	3265	2933	2621		2.4953	2.7275	2.4287	2.1479		2.6988	3.0129	1.9968	3.1632
9940	9713	9608	90	0.1	9	9753.67	9745				2660	3231	3188	2909		2.183	2.6969	2.6582	2.4071		2.4693	2.967	2.1795	3.1605
1663	1544	1546	90	0.01	0.9	1584.33	1575.67				3039	3289	3870	2852		2.5241	2.7491	3.272	2.3558		2.4459	2.9319	2.4621	3.3765
228	204	206	90	0.001	0.09	212.667	204				3191	3333	3627	3182		2.6609	2.7887	3.0533	2.6528		1.8843	2.9868	2.2524	3.228
9	11	6	90	0	0	8.66667	0				2519	3802	3715	3280		2.0561	3.2108	3.1325	2.741		2.4414	2.9139	1.968	3.0903
											3052	3466	3259	3067		2.5358	2.9084	2.7221	2.5493		2.8536	2.9211	2.2074	3.5529
											4263	3841	3693	2922		3.6257	3.2459	3.1127	2.4188		2.2344	2.8554	2.7312	3.129
											4315	4393	3900	3785		3.6725	3.7427	3.299	3.1955		1.7952	2.4666	1.4586	1.572
											FITC	1 hour
											Fluorescent intensity
											NT	NT IFN	siRNA	siRNA IFN		NT	NT IFN	siRNA	siRNA IFN
											6866	4912	6167	7365		5.9717	4.2131	5.3426	6.4208
											6340	7428	6435	6147		5.4983	6.4775	5.5838	5.3246
											6700	7303	6058	6852		5.8223	6.365	5.2445	5.9591
											6240	6845	6312	6945		5.4083	5.9528	5.4731	6.0428
											6884	7293	6814	6091		5.9879	6.356	5.9249	5.2742
											6636	7727	6313	6874		5.7647	6.7466	5.474	5.9789
											5603	6297	663	6508		4.835	5.4596	0.389	5.6495
											6887	7365	6652	6385		5.9906	6.4208	5.7791	5.5388
											6002	6609	5148	6132		5.1941	5.7404	4.4255	5.3111
											5400	6524	5606	6417		4.6523	5.6639	4.8377	5.5676
											5753	6543	6602	6600		4.97	5.681	5.7341	5.7323
											5281	6648	6126	6765		4.5452	5.7755	5.3057	5.8808
											5228	7036	5898	6710		4.4975	6.1247	5.1005	5.8313
											6219	6708	5708	7011		5.3894	5.8295	4.9295	6.1022																			0.5068	-0.0053	0.722	0.3804	-0.0053
											6742	7010	6724	6395		5.8601	6.1013	5.8439	5.5478
											6306	7130	5517	5528		5.4677	6.2093	4.7576	4.7675																			0.0213	0.0563	0.0117

### Sheet: 2-way ALT Test -4kDa
Test for normality 4 KDa
1	siRNA,IFN	0.779	0.00145	Shapiro-Wilk normality test
2	siRNA,Vehicle	0.732	0.000387	Shapiro-Wilk normality test
3	NT,IFN	0.903	0.0893	Shapiro-Wilk normality test
4	NT,Vehicle	0.964	0.733	Shapiro-Wilk normality test
Aligned Rank Sum Test Results for 4 KDa
		Df	Df.res	F-value	Pr(>F)	signif
1	Factor_A	1	60	0.083586	0.773492	ns
2	Factor_B	1	60	65.9393	3.0556e-11	****
3	Factor_A:Factor_B	1	60	4.41096	0.039921	*
Signif codes: ns = not significant, <0.05 = *, <0.01 = **, <0.001 = ***, <0.0001 = ****
Aligned Rank Sum Test Results for 4 KDa per group
	contrast	estimate	SE	df	t.ratio	p.value	signif
	siRNA,IFN-siRNA,Vehicle	32	4.63	60	6.907	<0.0001	****
	siRNA,IFN-NT,IFN	5.41	4.63	60	1.167	0.6498	ns
	siRNA,IFN-NT,Vehicle	25.84	4.63	60	5.578	<0.0001	****
	siRNA,Vehicle-NT,IFN	-26.59	4.63	60	-5.74	<0.0001	****
	siRNA,Vehicle-NT,Vehicle	-6.16	4.63	60	-1.329	0.5485	ns
	NT,IFN-NT,Vehicle	20.44	4.63	60	4.411	0.0002	***
P value adjustment: tukey method for comparing a family of 4 estimates

### Sheet: RawData 65kDa post-IFN
Standard Curve											TRITC					0 hour
											Fluorescent intensity									Mass Dextran (ug)					Diffused Dextran (ug)
TRITC -65kDa			Volume (ul)	Concentration(mg/ml)	Dextran mass (ug)	Average fluorescent intensity	Average fluorescent intensity without background								NT	NT IFN	siRNA	siRNA IFN		NT	NT IFN	siRNA	siRNA IFN		NT	NT IFN	siRNA	siRNA IFN
															846	262	860	823		2.1398	0.563	2.1776	2.0777		2.0437	2.9881	1.7703	2.7599
															912	931	810	866		2.318	2.3693	2.0426	2.1938		1.5462	2.7659	1.927	1.5929
17847	17914	17475	90	1	90	17745.3	17725								928	995	833	896		2.3612	2.5421	2.1047	2.2748		1.9184	2.187	1.6541	1.7816
3400	3404	3359	90	0.1	9	3387.67	3367.33								831	947	863	872		2.0993	2.4125	2.1857	2.21		1.4518	1.7896	1.6692	1.6635
486	484	479	90	0.01	0.9	483	462.667								896	952	858	781		2.2748	2.426	2.1722	1.9643		2.073	1.9807	1.816	1.4101
87	95	99	90	0.001	0.09	93.6667	73.3333								943	942	716	980		2.4017	2.399	1.7888	2.5016		1.8562	2.2929	1.6228	1.809
14	22	25	90	0	0	20.3333	0							Red excluded as well did not cast properly	809	698	309	851		2.0399	1.7402	0.6899	2.1533		0.8912	1.3552	0.0154	1.5342
															962	902	859	873		2.453	2.291	2.1749	2.2127		1.7491	1.9886	1.6676	1.5647
15658	15430	15346	90	1	90	15478	15464								688	757	640	690		1.7132	1.8995	1.5836	1.7186		1.3233	1.664	0.8577	1.5039
2982	2914	2872	90	0.1	9	2922.67	2908.67								622	690	710	761		1.535	1.7186	1.7726	1.9103		1.1512	1.662	1.2081	1.5261
425	408	408	90	0.01	0.9	413.667	399.667								663	644	860	791		1.6457	1.5944	2.1776	1.9913		1.3226	1.6374	1.5006	1.7954
74	79	78	90	0.001	0.09	77	63								645	763	842	923		1.5971	1.9157	2.129	2.3477		1.0922	1.6044	1.2175	1.6746
11	16	15	90	0	0	14	0								527	820	877	885		1.2785	2.0696	2.2235	2.2451		1.0698	1.9682	1.2036	2.1833
															681	753	739	872		1.6943	1.8887	1.8509	2.21		1.398	2.1429	1.0306	2.2556
															989	964	1008	845		2.5259	2.4584	2.5772	2.1371		1.6855	2.2087	1.8946	1.9596
															1061	1003	759	890		2.7203	2.5637	1.9049	2.2586		1.3113	2.1778	1.0479	1.3142
											FITC					1 hour
											Fluorescent intensity
															NT	NT IFN	siRNA	siRNA IFN		NT	NT IFN	siRNA	siRNA IFN
															1396	1192	1320	1607		4.1835	3.5511	3.9479	4.8376
															1293	1703	1327	1268		3.8642	5.1352	3.9696	3.7867
															1427	1572	1259	1355		4.2796	4.7291	3.7588	4.0564
															1192	1402	1290	1296		3.5511	4.2021	3.8549	3.8735
															1449	1468	1333	1135		4.3478	4.4067	3.9882	3.3744
															1420	1560	1147	1437		4.2579	4.6919	3.4116	4.3106
															992	1045	274	1236		2.9311	3.0954	0.7053	3.6875
															1402	1427	1286	1265		4.2021	4.2796	3.8425	3.7774
															1026	1196	834	1086		3.0365	3.5635	2.4413	3.2225
															913	1137	1008	1155		2.6862	3.3806	2.9807	3.4364
															1004	1089	1233	1268		2.9683	3.2318	3.6782	3.7867
															914	1182	1126	1344		2.6893	3.5201	3.3465	4.0223
															804	1349	1152	1475		2.3483	4.0378	3.4271	4.4284
															1044	1347	976	1487		3.0923	4.0316	2.8815	4.4656																			0.5068	-0.0053	0.722	0.3804	-0.0053
															1405	1552	1489	1368		4.2114	4.6671	4.4718	4.0967
															1347	1576	999	1199		4.0316	4.7415	2.9528	3.5728																			0.0213	0.0563	0.0117

### Sheet: 2-way ALT Test -65kDa
Test for normality for 65 KDa
1	siRNA	IFN	0.878	0.0359	Shapiro-Wilk normality test
2	siRNA	Vehicle	0.869	0.0266	Shapiro-Wilk normality test
3	NT	IFN	0.938	0.321	Shapiro-Wilk normality test
4	NT	Vehicle	0.958	0.635	Shapiro-Wilk normality test
Aligned Rank Sum Test Results for 65 KDa
		Df	Df.res	F-value	Pr(>F)	signif
1	Factor_A	1	60	2.42448	0.124713	ns
2	Factor_B	1	60	16.8027	0.0001265	***
3	Factor_A:Factor_B	1	60	0.91082	0.343726	ns
Signif codes: ns = not significant, <0.05 = *, <0.01 = **, <0.001 = ***, <0.0001 = ****
Aligned Rank Sum Test Results for 65 KDa per group
	contrast	estimate	SE	df	t.ratio	p.value	signif
	siRNA,IFN-siRNA,Vehicle	12.69	5.79	60	2.191	0.1376	ns
	siRNA,IFN-NT,IFN	-11.06	5.79	60	-1.91	0.2348	ns
	siRNA,IFN-NT,Vehicle	10.62	5.79	60	1.835	0.2675	ns
	siRNA,Vehicle-NT,IFN	-23.75	5.79	60	-4.101	0.0007	***
	siRNA,Vehicle-NT,Vehicle	-2.06	5.79	60	-0.356	0.9844	ns
	NT,IFN-NT,Vehicle	21.69	5.79	60	3.745	0.0022	**
P value adjustment: tukey method for comparing a family of 4 estimates

### Sheet: RawData 4kDa post-rGal
Standard Curve														FITC	0 hour
														Fluorescent intensity							Mass Dextran (ug)					Diffused Dextran (ug)
FITC -4kDa			Volume (ul)	Concentration(mg/ml)	Dextran mass (ug)	Average fluorescent intensity	Average fluorescent intensity without background							NT	NT IFN	siRNA	siRNA IFN				NT	NT IFN	siRNA	siRNA IFN		NT	NT IFN	siRNA	siRNA IFN
														4217	1200	3717	3767				3.5799	0.8646	3.1299	3.1749		2.1834	3.4515	1.7919	2.4822
														4425	4062	3684	3922				3.7671	3.4404	3.1002	3.3144		1.9305	1.9926	1.8738	1.6452
23167	22808	22722	90	1	90	22899	22890.3							4688	4477	3718	4368				4.0038	3.8139	3.1308	3.7158		1.5012	1.7109	1.6569	2.0826
10629	10361	10250	90	0.1	9	10413.3	10404.7							4678	4433	4316	3642				3.9948	3.7743	3.669	3.0624		1.7865	1.5696	1.8675	2.2059
1800	1676	1683	90	0.01	0.9	1719.67	1711							4476	4503	4390	3381				3.813	3.8373	3.7356	2.8275		2.1303	1.6767	2.0331	2.0286
238	224	221	90	0.001	0.09	227.667	219							4497	4663	4106	3612				3.8319	3.9813	3.48	3.0354		1.647	1.9647	2.2536	2.1969
11	9	6	90	0	0	8.66667	0						Red excluded as well did not cast properly	4067	4118	671	4137				3.4449	3.4908	0.3885	3.5079		1.7235	1.6236	-0.0279	1.7703
														4502	4343	4013	4431				3.8364	3.6933	3.3963	3.7725		1.773	1.8234	1.9728	1.2987
22061	21526	21520	90	1	90	21702.3	21697.7						rGal	4163	3713	3541	3315				3.5313	3.1263	2.9715	2.7681		1.7298	1.9593	1.9143	2.484
9879	9596	9569	90	0.1	9	9681.33	9676.67						rGal	4293	3505	3545	3582				3.6483	2.9391	2.9751	3.0084		1.3023	2.0862	2.0034	2.6082
1652	1545	1566	90	0.01	0.9	1587.67	1583						rGal	3858	3780	4298	3216				3.2568	3.1866	3.6528	2.679		1.3446	1.7388	2.2689	2.6451
222	205	202	90	0.001	0.09	209.667	205						rGal	3851	4239	3589	3886				3.2505	3.5997	3.0147	3.282		1.4472	1.8315	2.1105	2.079
1	7	6	90	0	0	4.66667	0						rGal	3678	4365	3417	3484				3.0948	3.7131	2.8599	2.9202		1.7487	1.9359	2.0439	2.0493
													rGal	3915	4144	3860	3735				3.3081	3.5142	3.2586	3.1461		1.692	1.6731	1.9305	2.718
													rGal	4350	4299	4166	3361				3.6996	3.6537	3.534	2.8095		1.8261	1.6389	1.8018	2.0079
													rGal	5079	5294	3991	3304				4.3557	4.5492	3.3765	2.7582		1.1259	1.179	1.4418	1.5444
														FITC	1 hour
														Fluorescent intensity
														NT	NT IFN	siRNA	siRNA IFN				NT	NT IFN	siRNA	siRNA IFN
														6641	5033	5706	6523				5.7633	4.3161	4.9218	5.6571
														6568	6274	5764	5748				5.6976	5.433	4.974	4.9596
														6354	6376	5557	6680				5.505	5.5248	4.7877	5.7984
														6661	6175	6389	6091				5.7813	5.3439	5.5365	5.2683
														6841	6364	6647	5633				5.9433	5.514	5.7687	4.8561
														6325	6844	6608	6051				5.4789	5.946	5.7336	5.2323
														5980	5920	638	6102				5.1684	5.1144	0.3606	5.2782
														6470	6367	6203	5872				5.6094	5.5167	5.3691	5.0712
													rGal	6083	5888	5666	6073				5.2611	5.0856	4.8858	5.2521
													rGal	5738	5821	5769	6478				4.9506	5.0253	4.9785	5.6166
													rGal	5350	5710	6817	6153				4.6014	4.9254	5.9217	5.3241
													rGal	5457	6272	5932	6194				4.6977	5.4312	5.1252	5.361
													rGal	5619	6514	5686	5759				4.8435	5.649	4.9038	4.9695
													rGal	5793	6001	6003	6753				5.0001	5.1873	5.1891	5.8641																			0.5068	-0.0053	0.722	0.3804	-0.0053
													rGal	6377	6118	6166	5590				5.5257	5.2926	5.3358	4.8174
													rGal	6328	6602	5591	5018				5.4816	5.7282	4.8183	4.3026																			0.0213	0.0563	0.0117

### Sheet: 3-way ALT Test -4kDa
Test for normality 4 Kda
	Factor_A	Factor_B	Factor_C	statistic	p.value	method
	<chr>			<dbl>	<dbl>	<chr>
1	siRNA	IFN	Vehicle	0.961	0.821	Shapiro-Wilk normality test
2	siRNA	IFN	rGal	0.902	0.3	Shapiro-Wilk normality test
3	siRNA	Vehicle	Vehicle	0.972	0.915	Shapiro-Wilk normality test
4	siRNA	Vehicle	rGal	0.93	0.512	Shapiro-Wilk normality test
5	NT	IFN	Vehicle	0.65	0.000601	Shapiro-Wilk normality test
6	NT	IFN	rGal	0.908	0.337	Shapiro-Wilk normality test
7	NT	Vehicle	Vehicle	0.948	0.691	Shapiro-Wilk normality test
8	NT	Vehicle	rGal	0.912	0.366	Shapiro-Wilk normality test
Aligned Rank Sum Test Results for 4 KDa
		Df	Df.res	F-value	Pr(>F)	signif
1	Factor_A	1	55	15.057	0.0002813	***
2	Factor_B	1	55	4.694	0.034617	*
3	Factor_C	1	55	0.0022217	0.962576	ns
4	Factor_A:Factor_B	1	55	0.295	0.58923	ns
5	Factor_A:Factor_C	1	55	4.6266	0.0358902	*
6	Factor_B:Factor_C	1	55	2.4526	0.123069	ns
7	Factor_A:Factor_B:Factor_C	1	55	6.9424e-05	0.993382	ns
Signif codes: ns = not significant, <0.05 = *, <0.01 = **, <0.001 = ***, <0.0001 = ****
Aligned Rank Sum Test Results for 4 KDa per group
	contrast	estimate	SE	df	t.ratio	p.value	signif
	siRNA,IFN,rGal-siRNA,IFN,Vehicle	11.125	8.23	55	1.351	0.8747	ns
	siRNA,IFN,rGal-siRNA,Vehicle,rGal	11.1875	8.23	55	1.359	0.8715	ns
	siRNA,IFN,rGal-siRNA,Vehicle,Vehicle	13.1964	8.52	55	1.548	0.7779	ns
	siRNA,IFN,rGal-NT,IFN,rGal	22.625	8.23	55	2.748	0.1303	ns
	siRNA,IFN,rGal-NT,IFN,Vehicle	20	8.23	55	2.429	0.2484	ns
	siRNA,IFN,rGal-NT,Vehicle,rGal	35	8.23	55	4.251	0.002	**
	siRNA,IFN,rGal-NT,Vehicle,Vehicle	19.4375	8.23	55	2.361	0.2811	ns
	siRNA,IFN,Vehicle-siRNA,Vehicle,rGal	0.0625	8.23	55	0.008	1	ns
	siRNA,IFN,Vehicle-siRNA,Vehicle,Vehicle	2.0714	8.52	55	0.243	1	ns
	siRNA,IFN,Vehicle-NT,IFN,rGal	11.5	8.23	55	1.397	0.8549	ns
	siRNA,IFN,Vehicle-NT,IFN,Vehicle	8.875	8.23	55	1.078	0.9588	ns
	siRNA,IFN,Vehicle-NT,Vehicle,rGal	23.875	8.23	55	2.9	0.0924	ns
	siRNA,IFN,Vehicle-NT,Vehicle,Vehicle	8.3125	8.23	55	1.01	0.9711	ns
	siRNA,Vehicle,rGal-siRNA,Vehicle,Vehicle	2.0089	8.52	55	0.236	1	ns
	siRNA,Vehicle,rGal-NT,IFN,rGal	11.4375	8.23	55	1.389	0.8583	ns
	siRNA,Vehicle,rGal-NT,IFN,Vehicle	8.8125	8.23	55	1.07	0.9603	ns
	siRNA,Vehicle,rGal-NT,Vehicle,rGal	23.8125	8.23	55	2.892	0.0941	ns
	siRNA,Vehicle,rGal-NT,Vehicle,Vehicle	8.25	8.23	55	1.002	0.9722	ns
	siRNA,Vehicle,Vehicle-NT,IFN,rGal	9.4286	8.52	55	1.106	0.9528	ns
	siRNA,Vehicle,Vehicle-NT,IFN,Vehicle	6.8036	8.52	55	0.798	0.9925	ns
	siRNA,Vehicle,Vehicle-NT,Vehicle,rGal	21.8036	8.52	55	2.558	0.1938	ns
	siRNA,Vehicle,Vehicle-NT,Vehicle,Vehicle	6.2411	8.52	55	0.732	0.9956	ns
	NT,IFN,rGal-NT,IFN,Vehicle	-2.625	8.23	55	-0.319	1	ns
	NT,IFN,rGal-NT,Vehicle,rGal	12.375	8.23	55	1.503	0.8026	ns
	NT,IFN,rGal-NT,Vehicle,Vehicle	-3.1875	8.23	55	-0.387	0.9999	ns
	NT,IFN,Vehicle-NT,Vehicle,rGal	15	8.23	55	1.822	0.6085	ns
	NT,IFN,Vehicle-NT,Vehicle,Vehicle	-0.5625	8.23	55	-0.068	1	ns
	NT,Vehicle,rGal-NT,Vehicle,Vehicle	-15.5625	8.23	55	-1.89	0.5634	ns
P value adjustment: tukey method for comparing a family of 8 estimates

### Sheet: RawData 65kDa post-rGal
Standard Curve											TRITC					0 hour
											Fluorescent intensity									Mass Dextran (ug)					Diffused Dextran (ug)
TRITC -65kDa			Volume (ul)	Concentration(mg/ml)	Dextran mass (ug)	Average fluorescent intensity	Average fluorescent intensity without background								NT	NT IFN	siRNA	siRNA IFN		NT	NT IFN	siRNA	siRNA IFN		NT	NT IFN	siRNA	siRNA IFN
														V	1076	405	870	915		2.533	0.8555	2.018	2.1305		1.4957	1.9492	0.9847	1.7332
														V	1116	963	831	909		2.633	2.2505	1.9205	2.1155		1.4797	1.8142	1.1032	1.0642
18948	18800	18765	90	1	90	18837.7	18824							V	1131	1052	889	1051		2.6705	2.473	2.0655	2.4705		1.1722	1.4297	0.8802	1.4862
3704	3648	3662	90	0.1	9	3671.33	3657.67							V	999	1044	1080	919		2.3405	2.453	2.543	2.1405		1.3852	1.4407	1.2157	1.1382
542	516	527	90	0.01	0.9	528.333	514.667							V	1122	996	965	787		2.648	2.333	2.2555	1.8105		1.5217	1.3807	1.3052	1.1622
94	98	99	90	0.001	0.09	97	83.3333							V	991	1062	888	935		2.3205	2.498	2.063	2.1805		1.2762	1.6117	1.4167	1.1672
11	15	15	90	0	0	13.6667	0						Red excluded as well did not cast properly	V	841	860	263	933		1.9455	1.993	0.5005	2.1755		1.0182	0.8837	0.0482	0.9622
														V	968	981	902	1035		2.263	2.2955	2.098	2.4305		1.2197	1.0432	1.0457	0.7072
16262	15933	15871	90	1	90	16022	16010							rGal	796	795	674	801		1.833	1.8305	1.528	1.8455		1.2627	1.0132	0.9467	1.2112
3124	3003	3034	90	0.1	9	3053.67	3041.67							rGal	842	757	688	863		1.948	1.7355	1.563	2.0005		1.0397	0.9522	0.9657	1.2632
449	429	432	90	0.01	0.9	436.667	424.667							rGal	750	745	870	788		1.718	1.7055	2.018	1.813		0.9037	1.1262	1.4077	1.4717
80	80	82	90	0.001	0.09	80.6667	68.6667							rGal	747	922	772	927		1.7105	2.148	1.773	2.1605		1.1392	1.1727	0.9837	1.3462
9	14	13	90	0	0	12	0							rGal	712	957	810	911		1.623	2.2355	1.868	2.1205		0.9417	1.4872	1.0417	1.2332
														rGal	787	885	845	920		1.8105	2.0555	1.9555	2.143		0.8592	1.3672	1.0082	2.1137
														rGal	1010	1001	907	827		2.368	2.3455	2.1105	1.9105		1.2557	1.2512	1.3122	1.0742
														rGal	1110	1130	746	886		2.618	2.668	1.708	2.058		1.3087	1.1717	0.9167	0.7377
											FITC					1 hour
											Fluorescent intensity
															NT	NT IFN	siRNA	siRNA IFN		NT	NT IFN	siRNA	siRNA IFN
														V	1394	986	1052	1339		4.0287	2.8047	3.0027	3.8637
														V	1422	1406	1059	1111		4.1127	4.0647	3.0237	3.1797
														V	1332	1352	1033	1370		3.8427	3.9027	2.9457	3.9567
														V	1293	1349	1304	1144		3.7257	3.8937	3.7587	3.2787
														V	1441	1289	1238	1042		4.1697	3.7137	3.5607	2.9727
														V	1250	1421	1211	1167		3.5967	4.1097	3.4797	3.3477
														V	1039	1010	234	1097		2.9637	2.8767	0.5487	3.1377
														V	1212	1164	1099	1097		3.4827	3.3387	3.1437	3.1377
														rGal	1083	999	876	1070		3.0957	2.8437	2.4747	3.0567
														rGal	1047	947	894	1139		2.9877	2.6877	2.5287	3.2637
														rGal	925	995	1193	1146		2.6217	2.8317	3.4257	3.2847
														rGal	1001	1158	970	1220		2.8497	3.3207	2.7567	3.5067
														rGal	906	1292	1021	1169		2.5647	3.7227	2.9097	3.3537
														rGal	941	1192	1039	1470		2.6697	3.4227	2.9637	4.2567																			0.5068	-0.0053	0.722	0.3804	-0.0053
														rGal	1259	1250	1192	1046		3.6237	3.5967	3.4227	2.9847
														rGal	1360	1331	926	983		3.9267	3.8397	2.6247	2.7957																			0.0213	0.0563	0.0117

### Sheet: 3-way ALT Test -65kDa
Test for normality for 65 KDa
	Factor_A	Factor_B	Factor_C	statistic	p.value	method
	<chr>	<chr>	<chr>	<dbl>	<dbl>	<chr>
1	siRNA	IFN	Vehicle	0.946	0.674	Shapiro-Wilk normality test
2	siRNA	IFN	rGal	0.901	0.293	Shapiro-Wilk normality test
3	siRNA	Vehicle	Vehicle	0.981	0.966	Shapiro-Wilk normality test
4	siRNA	Vehicle	rGal	0.78	0.0173	Shapiro-Wilk normality test
5	NT	IFN	Vehicle	0.961	0.821	Shapiro-Wilk normality test
6	NT	IFN	rGal	0.97	0.897	Shapiro-Wilk normality test
7	NT	Vehicle	Vehicle	0.93	0.516	Shapiro-Wilk normality test
8	NT	Vehicle	rGal	0.905	0.318	Shapiro-Wilk normality test
Aligned Rank Sum Test Results for 65 KDa
		Df	Df.res	F-value	Pr(>F)	signif
1	Factor_A	1	55	3.25915	0.0765	ns
2	Factor_B	1	55	3.14939	0.08149	ns
3	Factor_C	1	55	4.56069	0.037182	*
4	Factor_A:Factor_B	1	55	0.022392	0.881597	ns
5	Factor_A:Factor_C	1	55	5.82371	0.019171	*
6	Factor_B:Factor_C	1	55	0.701071	0.406048	ns
7	Factor_A:Factor_B:Factor_C	1	55	1.07144	0.305149	ns
Signif codes: ns = not significant, <0.05 = *, <0.01 = **, <0.001 = ***, <0.0001 = ****
Aligned Rank Sum Test Results for 65 KDa per group
	contrast	estimate	SE	df	t.ratio	p.value	signif
	siRNA,IFN,rGal-siRNA,IFN,Vehicle	7.88	8.68	55	0.908	0.9841	ns
	siRNA,IFN,rGal-siRNA,Vehicle,rGal	15.88	8.68	55	1.83	0.6033	ns
	siRNA,IFN,rGal-siRNA,Vehicle,Vehicle	9.88	8.98	55	1.1	0.9542	ns
	siRNA,IFN,rGal-NT,IFN,rGal	5.38	8.68	55	0.619	0.9985	ns
	siRNA,IFN,rGal-NT,IFN,Vehicle	-7.75	8.68	55	-0.893	0.9855	ns
	siRNA,IFN,rGal-NT,Vehicle,rGal	14.12	8.68	55	1.628	0.7316	ns
	siRNA,IFN,rGal-NT,Vehicle,Vehicle	-5.75	8.68	55	-0.663	0.9976	ns
	siRNA,IFN,Vehicle-siRNA,Vehicle,rGal	8	8.68	55	0.922	0.9826	ns
	siRNA,IFN,Vehicle-siRNA,Vehicle,Vehicle	2	8.98	55	0.223	1	ns
	siRNA,IFN,Vehicle-NT,IFN,rGal	-2.5	8.68	55	-0.288	1	ns
	siRNA,IFN,Vehicle-NT,IFN,Vehicle	-15.62	8.68	55	-1.801	0.6222	ns
	siRNA,IFN,Vehicle-NT,Vehicle,rGal	6.25	8.68	55	0.72	0.996	ns
	siRNA,IFN,Vehicle-NT,Vehicle,Vehicle	-13.62	8.68	55	-1.57	0.7654	ns
	siRNA,Vehicle,rGal-siRNA,Vehicle,Vehicle	-6	8.98	55	-0.668	0.9975	ns
	siRNA,Vehicle,rGal-NT,IFN,rGal	-10.5	8.68	55	-1.21	0.9255	ns
	siRNA,Vehicle,rGal-NT,IFN,Vehicle	-23.62	8.68	55	-2.723	0.1376	ns
	siRNA,Vehicle,rGal-NT,Vehicle,rGal	-1.75	8.68	55	-0.202	1	ns
	siRNA,Vehicle,rGal-NT,Vehicle,Vehicle	-21.62	8.68	55	-2.492	0.2204	ns
	siRNA,Vehicle,Vehicle-NT,IFN,rGal	-4.5	8.98	55	-0.501	0.9996	ns
	siRNA,Vehicle,Vehicle-NT,IFN,Vehicle	-17.62	8.98	55	-1.962	0.5157	ns
	siRNA,Vehicle,Vehicle-NT,Vehicle,rGal	4.25	8.98	55	0.473	0.9997	ns
	siRNA,Vehicle,Vehicle-NT,Vehicle,Vehicle	-15.62	8.98	55	-1.74	0.6618	ns
	NT,IFN,rGal-NT,IFN,Vehicle	-13.12	8.68	55	-1.513	0.7974	ns
	NT,IFN,rGal-NT,Vehicle,rGal	8.75	8.68	55	1.008	0.9712	ns
	NT,IFN,rGal-NT,Vehicle,Vehicle	-11.12	8.68	55	-1.282	0.9016	ns
	NT,IFN,Vehicle-NT,Vehicle,rGal	21.88	8.68	55	2.521	0.2085	ns
	NT,IFN,Vehicle-NT,Vehicle,Vehicle	2	8.68	55	0.231	1	ns
	NT,Vehicle,rGal-NT,Vehicle,Vehicle	-19.88	8.68	55	-2.291	0.3172	ns
P value adjustment: tukey method for comparing a family of 8 estimates
