## Supplementary material for "Galectin-1 Modulates Cell Adhesions, Caveolae, and Vascular Permeability in Kidney Endothelial Cells – Insights from Proteomics, Phosphoproteomics, and Functional Studies": Boshart2026 Supplemental Data AngioPlate Supernatants 2-way ALT Statistics.xlsx

### Sheet: Sheet1
	Units:		pg/mL			pg/mL			pg/mL			pg/mL			pg/mL
			GM-CSF			IFNγ			IL-6			IL-8			MCP-1
	Assay Buffer	Dilution Factor	Flouresent Intensity	Obs Conc.	Exp Conc.	Flouresent Intensity	Obs Conc.	Exp Conc.	Flouresent Intensity	Obs Conc.	Exp Conc.	Flouresent Intensity	Obs Conc.	Exp Conc.	Flouresent Intensity	Obs Conc.	Exp Conc.
	Standard 1	1	23	0.32	0.51	26	0.21	0.26	29	0.13	0.13	14.5	0.13	0.13	24.5	0.65	0.64
	Standard 2	1	60	4.2	2.56	86	1.86	1.28	70.2	0.63	0.64	34	0.61	0.64	82	3.16	3.2
	Standard 3	1	121	11.07	12.8	212	5.61	6.4	265.8	3.17	3.2	139.3	3.26	3.2	539.5	16.15	16
	Standard 4	1	549	64.3	64	1010	31.58	32	1152	16.51	16	623.5	16.11	16	3474	80.41	80
	Standard 5	1	2307	329.73	320	4583	166.06	160	3978	77.48	80	2807.5	82.1	80	12702.5	384.6	400
	Standard 6	1	7273	1609.32	1600	13132.5	800.54	800	10600	405.76	400	9167	374.38	400	22039	3090.66	2000
	Standard 7	1	13278	7417.27	8000	16225	2078.58	4000	18063.5	2055	2000	20035.5	2464.38	2000	22628	4650.53	10000
	Standard 8	1	16452	50856.6	40000	17948.5	OOR >	20000	22531	9490.44	10000	23210	7356.27	10000	---		50000
Sample Name
NT_V1	A1	1	63	4.53		12	0		3277	59.52		20632	2862.43		15954.5	625.41
NT_V2	A2	1	62	4.42		24	0.16		2425	40.33		16866	1300.49		13074	405.48
NT_V3	A3	1	64	4.64		10	0		3024	53.53		17560	1473.55		14232	479.63
NT_V4	A4	1	61	4.31		8	0		3258.5	59.07		19475	2165.64		15833	613.28
NT_V5	A5	1	60.5	4.25		8	0		2631	44.72		16636	1249.24		12879.5	394.39
NT_V6	A6	1	71	5.41		7	0		2523	42.4		16002.5	1121.14		12607	379.43
NT_IFN1	A7	1	47	2.79		13158	804.62		6274.5	153.02		16964	1323.19		16578	693.52
NT_IFN2	A8	1	51	3.22		12034	651.75		4257	85.22		15086	963.78		14086	469.42
NT_IFN3	A9	1	43	2.37		14900	1216.18		4936	105.6		18438	1742.68		17260	781.5
NT_IFN4	A10	1	39	1.94		10676	517.03		4837	102.49		18851.5	1894.92		18348	963.36
NT_IFN5	A11	1	38	1.84		15249.5	1356.51		5028	108.54		19153	2018.91		17473	812.54
NT_IFN6	A12	1	40	2.05		13862	933.81		4893.5	104.26		19369	2115.56		15649	595.52
KD_V1	A13	1	45.5	2.63		8	0		3073.5	54.68		16875.5	1302.67		14249	480.84
KD_V2	A14	1	51	3.22		8.5	0		2795	48.33		19269	2069.95		14162	474.7
KD_V3	A15	1	44	2.47		9	0		2499	41.89		15435	1020.28		12166	356.51
KD_V4	A16	1	42	2.26		8	0		2748.5	47.3		18726	1846.68		13173	411.26
KD_V5	A17	1	52	3.33		10.5	0		2808	48.62		19054	1976.87		13073.5	405.45
KD_V6	A18	1	46	2.69		7	0		2453.5	40.93		14625	894.76		10389	277.45
KD_IFN1	A19	1	37	1.74		14320	1040.4		6142.5	147.87		21782	4021.96		19724	1320.73
KD_IFN2	A20	1	44	2.47		12154	665.85		4674	97.47		16026	1125.58		14745	517.82
KD_IFN3	A21	1	38.5	1.89		12317	685.73		5184	113.63		16707	1264.77		14581	505.2
KD_IFN4	A22	1	28	0.81		10962	542.23		4955	106.21		15728.5	1070.96		13471.5	429.27
KD_IFN5	A23	1	50	3.11		10007	463.09		4034	79.01		14048	816.26		13061	404.73
																	Excluded
KD_IFN6	A24	1	22.5	0.27		4163.5	148.75		1615	24.54		5794	196.19		5025.5	115.7
KD_IFN6	A24- Rerun	1	66	4.86		16570	2669.28		6794	174.42		21786	4027.36		19385	1213.3

### Sheet: GM-CSF Stats
	Test for Normality
Factor 1	Factor 2	statistic	p.value	method
KD	IFN	0.985702	0.962598	Shapiro-Wilk normality test
KD	V	0.915637	0.474505	Shapiro-Wilk normality test
NT	IFN	0.907961	0.423119	Shapiro-Wilk normality test
NT	V	0.798179	0.0565948	Shapiro-Wilk normality test
	Term	Df	Df.res	Sum Sq	Sum Sq.res	F value	Pr(>F)	signif
	Factor 1	1	19	554.414	434.967	24.2177	9.48319e-05	****
	Factor 2	1	19	727.506	272.7	50.688	9.0505e-07	****
	Factor 1:Factor 2	1	19	315.74	685.133	8.75604	0.00805913	**
	group1	group2	estimate	SE	df	t.ratio	p.value	signif
1	KD,IFN	KD,V	-5.9	2.5098	19	-2.35078	0.121565	ns
2	KD,IFN	NT,IFN	-2.31667	2.5098	19	-0.923047	0.792964	ns
3	KD,IFN	NT,V	-14.4	2.5098	19	-5.7375	8.60277e-05	****
4	KD,V	NT,IFN	3.58333	2.393	19	1.49742	0.458354	ns
5	KD,V	NT,V	-8.5	2.393	19	-3.55202	0.0104832	*
6	NT,IFN	NT,V	-12.0833	2.393	19	-5.04944	0.000381815	***

### Sheet: IL6 Stats
	Test for Normality
Factor 1	Factor 2	statistic	p.value	method
KD	IFN	0.959004	0.801034	Shapiro-Wilk normality test
KD	V	0.926278	0.551682	Shapiro-Wilk normality test
NT	IFN	0.800654	0.0595752	Shapiro-Wilk normality test
NT	V	0.868881	0.221781	Shapiro-Wilk normality test
	Term	Df	Df.res	Sum Sq	Sum Sq.res	F value	Pr(>F)	signif
	Factor 1	1	19	30.6683	968.967	0.601359	0.447605	ns
	Factor 2	1	19	755.714	253	56.7532	4.04309e-07	****
	Factor 1:Factor 2	1	19	0.101587	939.533	0.00205438	0.964321	ns
	group1	group2	estimate	SE	df	t.ratio	p.value	signif
1	KD,IFN	KD,V	12	2.19649	19	5.46327	0.000154993	***
2	KD,IFN	NT,IFN	1.77636e-15	2.19649	19	8.08726e-16	1	ns
3	KD,IFN	NT,V	11	2.19649	19	5.00799	0.000418212	***
4	KD,V	NT,IFN	-12	2.09427	19	-5.72992	8.74303e-05	****
5	KD,V	NT,V	-1	2.09427	19	-0.477493	0.963148	ns
6	NT,IFN	NT,V	11	2.09427	19	5.25243	0.000244915	***

### Sheet: IL8 Stats
	Test for Normality
Factor 1	Factor 2	statistic	p.value	method
KD	IFN	0.985702	0.962598	Shapiro-Wilk normality test
KD	V	0.915637	0.474505	Shapiro-Wilk normality test
NT	IFN	0.907961	0.423119	Shapiro-Wilk normality test
NT	V	0.798179	0.0565948	Shapiro-Wilk normality test
	Term	Df	Df.res	Sum Sq	Sum Sq.res	F value	Pr(>F)	signif
	Factor 1	1	19	56.7	914.3	1.17828	0.291288	ns
	Factor 2	1	19	11.2	959.8	0.221713	0.643099	ns
	Factor 1:Factor 2	1	19	14.0254	961.133	0.277259	0.604597	ns
	group1	group2	estimate	SE	df	t.ratio	p.value	signif
1	KD,IFN	KD,V	-2.33333	4.2444	19	-0.549744	0.94548	ns
2	KD,IFN	NT,IFN	-4.83333	4.2444	19	-1.13876	0.670902	ns
3	KD,IFN	NT,V	-4.33333	4.2444	19	-1.02095	0.739443	ns
4	KD,V	NT,IFN	-2.5	4.04687	19	-0.617761	0.925138	ns
5	KD,V	NT,V	-2	4.04687	19	-0.494209	0.959419	ns
6	NT,IFN	NT,V	0.5	4.04687	19	0.123552	0.999301	ns

### Sheet: MCP1 Stats
	Test for Normality
Factor 1	Factor 2	statistic	p.value	method
KD	IFN	0.666154	0.00409572	Shapiro-Wilk normality test
KD	V	0.927105	0.557941	Shapiro-Wilk normality test
NT	IFN	0.991057	0.991594	Shapiro-Wilk normality test
NT	V	0.826845	0.101051	Shapiro-Wilk normality test
	Term	Df	Df.res	Sum Sq	Sum Sq.res	F value	Pr(>F)	signif
	Factor 1	1	19	177.073	804.467	4.18213	0.0549556	ns
	Factor 2	1	19	325.729	656.367	9.42894	0.00629317	*
	Factor 1:Factor 2	1	19	26.8254	901.667	0.565267	0.461359	ns
	group1	group2	estimate	SE	df	t.ratio	p.value	signif
1	KD,IFN	KD,V	6.36667	3.42671	19	1.85795	0.278554	ns
2	KD,IFN	NT,IFN	-4.8	3.42671	19	-1.40076	0.514071	ns
3	KD,IFN	NT,V	3.03333	3.42671	19	0.885203	0.81249	ns
4	KD,V	NT,IFN	-11.1667	3.26724	19	-3.41777	0.0140307	*
5	KD,V	NT,V	-3.33333	3.26724	19	-1.02023	0.739852	ns
6	NT,IFN	NT,V	7.83333	3.26724	19	2.39754	0.111564	ns

### Sheet: IFNgamma Stats
	Test for Normality
Factor 1	Factor 2	statistic	p.value	method
KD	IFN	0.666154	0.00409572	Shapiro-Wilk normality test
KD	V	0.927105	0.557941	Shapiro-Wilk normality test
NT	IFN	0.991057	0.991594	Shapiro-Wilk normality test
NT	V	0.826845	0.101051	Shapiro-Wilk normality test
	Term	Df	Df.res	Sum Sq	Sum Sq.res	F value	Pr(>F)	signif
	Factor 1	1	19	250.173	704.033	6.75151	0.0176466	*
	Factor 2	1	19	755.714	110	130.532	5.90972e-10	****
	Factor 1:Factor 2	1	19	140.959	706.533	3.79064	0.0664761	ns
	group1	group2	estimate	SE	df	t.ratio	p.value	signif
1	KD,IFN	KD,V	10.3	1.36677	19	7.536	2.25733e-06	****
2	KD,IFN	NT,IFN	-2.2	1.36677	19	-1.60963	0.39705	ns
3	KD,IFN	NT,V	10.3	1.36677	19	7.536	2.25733e-06	****
4	KD,V	NT,IFN	-12.5	1.30317	19	-9.59201	5.82812e-08	****
5	KD,V	NT,V	3.55271e-15	1.30317	19	2.72621e-15	1	ns
6	NT,IFN	NT,V	12.5	1.30317	19	9.59201	5.82812e-08	****
