## Supplementary material for "Galectin-1 Modulates Cell Adhesions, Caveolae, and Vascular Permeability in Kidney Endothelial Cells – Insights from Proteomics, Phosphoproteomics, and Functional Studies": Boshart2026 Supplemental Data AngioPlate Supernatants 3-way ALT Statistics.xlsx

### Sheet: Eve Technology Raw Data
	Units:			pg/mL			pg/mL			pg/mL			pg/mL		pg/mL
			GM-CSF			IFNγ			IL-6			IL-8			MCP-1
	Assay Buffer	Dilution Factor	Flouresent Intensity	Obs Conc.	Exp Conc.	Flouresent Intensity	Obs Conc.	Exp Conc.	Flouresent Intensity	Obs Conc.	Exp Conc.	Flouresent Intensity	Obs Conc.	Exp Conc.	Flouresent Intensity	Obs Conc.	Exp Conc.
	Standard 1	1	23	0.32	0.51	26	0.21	0.26	29	0.13	0.13	14.5	0.13	0.13	24.5	0.65	0.64
	Standard 2	1	60	4.2	2.56	86	1.86	1.28	70.2	0.63	0.64	34	0.61	0.64	82	3.16	3.2
	Standard 3	1	121	11.07	12.8	212	5.61	6.4	265.8	3.17	3.2	139.3	3.26	3.2	539.5	16.15	16
	Standard 4	1	549	64.3	64	1010	31.58	32	1152	16.51	16	623.5	16.11	16	3474	80.41	80
	Standard 5	1	2307	329.73	320	4583	166.06	160	3978	77.48	80	2807.5	82.1	80	12702.5	384.6	400
	Standard 6	1	7273	1609.32	1600	13132.5	800.54	800	10600	405.76	400	9167	374.38	400	22039	3090.66	2000
	Standard 7	1	13278	7417.27	8000	16225	2078.58	4000	18063.5	2055	2000	20035.5	2464.38	2000	22628	4650.53	10000
	Standard 8	1	16452	50856.6	40000	17948.5	Out of Range	20000	22531	9490.44	10000	23210	7356.27	10000	---		50000
Sample Name
NT_V_V1	A1	1	146	13.98		10	0		3597	67.46		19947	2412.99		19109	1136.68
NT_V_V2	A2	1	141	13.39		9	0		2969	52.26		19241	2057.45		17976	894.11
NT_V_V3	A3	1	97.5	8.38		9	0		3027	53.6		19537.5	2196.04		18780	1055.72
NT_V_V4	A4	1	83	6.75		11	0		3124	55.87		19331	2098.05		18884	1080.21
NT_V_V5	A5	1	97	8.33		11	0		3236	58.53		18397	1728.59		17579.5	828.79
NT_V_V6	A6	1	92	7.76		10	0		3135	56.13		18696.5	1835.61		17278	784.05
NT_V_Gal1	A7	1	89.5	7.48		12	0		10398	389.1		23367	8048.5		21624	2503.27
NT_V_Gal2	A8	1	82	6.64		11.5	0		10267	378.64		23715	10126.8		21619	2497.54
NT_V_Gal3	A9	1	89	7.42		10	0		10384	387.97		23179	7232.66		20711.5	1760
NT_V_Gal4	A10	1	81.5	6.58		14	0		9784	342.17		23343	7934.86		20134	1475.68
NT_V_Gal5	A11	1	90	7.53		11	0		9384	314.31		23371.5	8070.15		21022.5	1959.93
NT_V_Gal6	A12	1	78	6.19		25.5	0.2		9365	313.04		22607.5	5494.12		20170	1490.87
NT_T_V1	A13	1	103	9.01		1837	60.33		4031	78.92		18510	1767.85		15330	566.4
NT_T_V2	A14	1	106.5	9.41		1567	50.78		3393	62.35		14709.5	906.96		13982	462.31
NT_T_V3	A15	1	91	7.65		1812	59.44		3745.5	71.29		17439.5	1441.32		15997.5	629.79
NT_T_V4	A16	1	72	5.52		1480	47.74		3747	71.33		15976.5	1116.25		16533.5	688.31
NT_T_V5	A17	1	95	8.1		1752	57.31		3594	67.39		15627	1053.09		14465	496.51
NT_T_V6	A18	1	116	10.5		1686	54.97		3711	70.39		14792	919.07		15722	602.48
NT_T_Gal1	A19	1	50	3.11		1910.5	62.95		8346	250.66		22483	5214.06		19423	1224.56
NT_T_Gal2	A20	1	54	3.55		2433	81.89		9114	296.62		22862	6161.15		20579	1686.14
NT_T_Gal3	A21	1	52	3.33		2355	79.03		7897	226.5		21881	4159.51		19211.5	1164.12
NT_T_Gal4	A22	1	52.5	3.38		1738	56.81		9035.5	291.63		22650.5	5597.31		21354	2227.08
NT_T_Gal5	A23	1	50.5	3.17		2269.5	75.91		9415	316.4		22573.5	5414.96		19891	1380.12
NT_T_Gal6	A24	1	56	3.76		2667	90.55		8880	281.95		22891	6246.67		20710	1759.13
KD_V_V1	A25	1	112	10.04		10	0		5180	113.5		22139	4560.14		21020	1958.15
KD_V_V2	A26	1	85	6.97		10	0		4164	82.6		20386	2686.35		19231	1169.47
KD_V_V3	A27	1	91	7.65		12	0		4121	81.41		20150	2533.52		18134.5	922.58
KD_V_V4	A28	1	128	11.88		11	0		4046	79.34		20424.5	2712.72		17716	850.39
KD_V_V5	A29	1	118.5	10.79		12	0		3675.5	69.48		20447	2728.32		17690	846.2
KD_V_V6	A30	1	115	10.38		11	0		3713.5	70.46		21893.5	4177.46		17669.5	842.93
KD_V_Gal1	A31	1	68	5.08		13	0		8302	248.21		23338.5	7913.89		19799	1346.82
KD_V_Gal2	A32	1	65	4.75		13	0		7617.5	212.37		23346.5	7951.25		20698.5	1752.48
KD_V_Gal3	A33	1	63	4.53		10	0		7909	227.12		23067	6816.8		19570	1269.91
KD_V_Gal4	A34	1	79	6.3		14	0		7558	209.45		23079	6859.2		19798	1346.47
KD_V_Gal5	A35	1	68	5.08		14	0		8314	248.88		22999.5	6587.11		19646	1294.55
KD_V_Gal6	A36	1	74.5	5.8		14	0		9402	315.53		22798	5979.85		20240.5	1521.47
KD_T_V1	A37	1	99	8.55		1355	43.4		5275	116.65		18930	1926.06		16973	742.51
KD_T_V2	A38	1	87	7.2		1550	50.19		4394	89.16		16009	1122.37		15076	544.58
KD_T_V3	A39	1	74.5	5.8		1666	54.27		5004	107.77		17496	1456.31		15343	567.54
KD_T_V4	A40	1	76.5	6.02		1649	53.67		4372	88.52		16822	1290.47		15616.5	592.46
KD_T_V5	A41	1	100	8.67		1468	47.32		4573	94.43		16320	1183.09		14908	530.78
KD_T_V6	A42	1	61	4.31		1420	45.65		3946.5	76.63		14740	911.42		14681.5	512.88
KD_T_Gal1	A43	1	52	3.33		2044	67.74		9008.5	289.93		22098	4491.98		18218	938.19
KD_T_Gal2	A44	1	46	2.69		2113.5	70.24		8616	266.12		22113	4516.7		17925	885.25
KD_T_Gal3	A45	1	38	1.84		2230	74.47		9048	292.42		22812	6018.66		19205	1162.34
KD_T_Gal4	A46	1	41	2.15		2396	80.53		9903	350.85		22633.5	5556.09		18544.5	1003.61
KD_T_Gal5	A47	1	44	2.47		2062.5	68.4		9637	331.7		22766	5892.85		19905	1385.32
KD_T_Gal6	A48	1	40	2.05		2790	95.15		9007	289.84		22660	5620.59		22074	3153.09
*Note: Values below the limit of detection were set to 0 for analysis*

### Sheet: GM-CSF Stats
	Test for Normality
	Factor_A	Factor_B	Factor_C	statistic	p.value	method
	<chr>	<chr>	<chr>	<dbl>	<dbl>	<chr>
1	KD	T	Gal	0.938	0.641	Shapiro-Wilk normality test
2	KD	T	V	0.933	0.6	Shapiro-Wilk normality test
3	KD	V	Gal	0.92	0.507	Shapiro-Wilk normality test
4	KD	V	V	0.913	0.455	Shapiro-Wilk normality test
5	NT	T	Gal	0.956	0.789	Shapiro-Wilk normality test
6	NT	T	V	0.967	0.874	Shapiro-Wilk normality test
7	NT	V	Gal	0.851	0.159	Shapiro-Wilk normality test
8	NT	V	V	0.81	0.0716	Shapiro-Wilk normality test
	Term	Df	Df.res	Sum Sq	Sum Sq.res	F value	Pr(>F)	Signf
	Factor_A	1	40	1160.33	7537.5	6.15766	0.0173853	*
	Factor_B	1	40	4840.08	4150.17	46.6495	3.23637e-08	****
	Factor_C	1	40	6912	2284.5	121.024	1.14874e-13	****
	Factor_A:Factor_B	1	40	243	8872.17	1.09556	0.301526	ns
	Factor_A:Factor_C	1	40	243	8845.17	1.09891	0.300799	ns
	Factor_B:Factor_C	1	40	630.75	8374.17	3.01284	0.0903062	ns
	Factor_A:Factor_B:Factor_C	1	40	768	8394.5	3.65954	0.0629267	ns
	group1	group2	estimate	SE	df	t.ratio	p.value	Signf
1	KD,T,Gal	KD,T,V	-22.5	3.88936	40	-5.78502	2.45808e-05	****
2	KD,T,Gal	KD,V,Gal	-13.5	3.88936	40	-3.47101	0.0250561	*
3	KD,T,Gal	KD,V,V	-35.3333	3.88936	40	-9.08463	7.82912e-10	****
4	KD,T,Gal	NT,T,Gal	-5.16667	3.88936	40	-1.32841	0.882472	ns
5	KD,T,Gal	NT,T,V	-31.1667	3.88936	40	-8.01332	2.06174e-08	****
6	KD,T,Gal	NT,V,Gal	-22.9167	3.88936	40	-5.89215	1.74523e-05	****
7	KD,T,Gal	NT,V,V	-34.0833	3.88936	40	-8.76324	2.0605e-09	****
8	KD,T,V	KD,V,Gal	9	3.88936	40	2.31401	0.311488	ns
9	KD,T,V	KD,V,V	-12.8333	3.88936	40	-3.2996	0.0387843	*
10	KD,T,V	NT,T,Gal	17.3333	3.88936	40	4.45661	0.00155174	**
11	KD,T,V	NT,T,V	-8.66667	3.88936	40	-2.2283	0.357419	ns
12	KD,T,V	NT,V,Gal	-0.416667	3.88936	40	-0.10713	1	ns
13	KD,T,V	NT,V,V	-11.5833	3.88936	40	-2.97821	0.0835637	ns
14	KD,V,Gal	KD,V,V	-21.8333	3.88936	40	-5.61361	4.24656e-05	****
15	KD,V,Gal	NT,T,Gal	8.33333	3.88936	40	2.1426	0.406703	ns
16	KD,V,Gal	NT,T,V	-17.6667	3.88936	40	-4.54231	0.00119899	**
17	KD,V,Gal	NT,V,Gal	-9.41667	3.88936	40	-2.42114	0.259329	ns
18	KD,V,Gal	NT,V,V	-20.5833	3.88936	40	-5.29222	0.000117641	***
19	KD,V,V	NT,T,Gal	30.1667	3.88936	40	7.75621	4.60096e-08	****
20	KD,V,V	NT,T,V	4.16667	3.88936	40	1.0713	0.959144	ns
21	KD,V,V	NT,V,Gal	12.4167	3.88936	40	3.19247	0.0504913	ns
22	KD,V,V	NT,V,V	1.25	3.88936	40	0.32139	0.999979	ns
23	NT,T,Gal	NT,T,V	-26	3.88936	40	-6.68491	1.37598e-06	****
24	NT,T,Gal	NT,V,Gal	-17.75	3.88936	40	-4.56374	0.00112379	**
25	NT,T,Gal	NT,V,V	-28.9167	3.88936	40	-7.43482	1.26503e-07	****
26	NT,T,V	NT,V,Gal	8.25	3.88936	40	2.12117	0.419488	ns
27	NT,T,V	NT,V,V	-2.91667	3.88936	40	-0.74991	0.994696	ns
28	NT,V,Gal	NT,V,V	-11.1667	3.88936	40	-2.87108	0.106116	ns
Signif codes: ns = not significant, <0.05 = *, <0.01 = **, <0.001 = ***, <0.0001 = ****

### Sheet: IL6 Stats
	Factor_A	Factor_B	Factor_C	statistic	p.value	method
	<chr>	<chr>	<chr>	<dbl>	<dbl>	<chr>
1	KD	T	Gal	0.896	0.351	Shapiro-Wilk normality test
2	KD	T	V	0.956	0.792	Shapiro-Wilk normality test
3	KD	V	Gal	0.845	0.143	Shapiro-Wilk normality test
4	KD	V	V	0.791	0.0486	Shapiro-Wilk normality test
5	NT	T	Gal	0.945	0.699	Shapiro-Wilk normality test
6	NT	T	V	0.947	0.716	Shapiro-Wilk normality test
7	NT	V	Gal	0.83	0.107	Shapiro-Wilk normality test
8	NT	V	V	0.849	0.154	Shapiro-Wilk normality test
Term 1	Term 2	Df	Df.res	Sum Sq	Sum Sq.res	F value	Pr(>F)	Signf
Factor_A	Factor_A	1	40	720.75	8435.67	3.41763	0.0719048	ns
Factor_B	Factor_B	1	40	65.3333	9005.67	0.290188	0.593086	ns
Factor_C	Factor_C	1	40	6912	2257.33	122.481	9.58087e-14	****
Factor_A:Factor_B	Factor_A:Factor_B	1	40	3267	5768	22.656	2.53695e-05	****
Factor_A:Factor_C	Factor_A:Factor_C	1	40	3104.08	6063.33	20.4777	5.30033e-05	****
Factor_B:Factor_C	Factor_B:Factor_C	1	40	507	8458.67	2.39754	0.129403	ns
Factor_A:Factor_B:Factor_C	Factor_A:Factor_B:Factor_C	1	40	3468	5520.67	25.1274	1.13695e-05	****
	group1	group2	estimate	SE	df	t.ratio	p.value	Signf
1	KD,T,Gal	KD,T,V	17.6667	2.56797	40	6.87964	7.38364e-07	****
2	KD,T,Gal	KD,V,Gal	7.83333	2.56797	40	3.0504	0.0707808	ns
3	KD,T,Gal	KD,V,V	22	2.56797	40	8.56709	3.74142e-09	****
4	KD,T,Gal	NT,T,Gal	3.16667	2.56797	40	1.23314	0.916917	ns
5	KD,T,Gal	NT,T,V	27.1667	2.56797	40	10.5791	1.07592e-11	****
6	KD,T,Gal	NT,V,Gal	-6.33333	2.56797	40	-2.46628	0.239185	ns
7	KD,T,Gal	NT,V,V	33.8333	2.56797	40	13.1752	4.80505e-13	****
8	KD,T,V	KD,V,Gal	-9.83333	2.56797	40	-3.82923	0.00955186	**
9	KD,T,V	KD,V,V	4.33333	2.56797	40	1.68746	0.694933	ns
10	KD,T,V	NT,T,Gal	-14.5	2.56797	40	-5.64649	3.82428e-05	****
11	KD,T,V	NT,T,V	9.5	2.56797	40	3.69943	0.0136468	*
12	KD,T,V	NT,V,Gal	-24	2.56797	40	-9.34592	3.5987e-10	****
13	KD,T,V	NT,V,V	16.1667	2.56797	40	6.29552	4.79207e-06	****
14	KD,V,Gal	KD,V,V	14.1667	2.56797	40	5.51669	5.7798e-05	****
15	KD,V,Gal	NT,T,Gal	-4.66667	2.56797	40	-1.81726	0.612555	ns
16	KD,V,Gal	NT,T,V	19.3333	2.56797	40	7.52866	9.40765e-08	****
17	KD,V,Gal	NT,V,Gal	-14.1667	2.56797	40	-5.51669	5.7798e-05	****
18	KD,V,Gal	NT,V,V	26	2.56797	40	10.1247	3.76805e-11	****
19	KD,V,V	NT,T,Gal	-18.8333	2.56797	40	-7.33395	1.74051e-07	****
20	KD,V,V	NT,T,V	5.16667	2.56797	40	2.01197	0.486984	ns
21	KD,V,V	NT,V,Gal	-28.3333	2.56797	40	-11.0334	3.40705e-12	****
22	KD,V,V	NT,V,V	11.8333	2.56797	40	4.60806	0.000982526	***
23	NT,T,Gal	NT,T,V	24	2.56797	40	9.34592	3.5987e-10	****
24	NT,T,Gal	NT,V,Gal	-9.5	2.56797	40	-3.69943	0.0136468	*
25	NT,T,Gal	NT,V,V	30.6667	2.56797	40	11.942	7.36966e-13	****
26	NT,T,V	NT,V,Gal	-33.5	2.56797	40	-13.0453	4.8539e-13	****
27	NT,T,V	NT,V,V	6.66667	2.56797	40	2.59609	0.187407	ns
28	NT,V,Gal	NT,V,V	40.1667	2.56797	40	15.6414	4.63851e-13	****
Signif codes: ns = not significant, <0.05 = *, <0.01 = **, <0.001 = ***, <0.0001 = ****

### Sheet: IL8 Stats
	Normality Test
	Factor_A	Factor_B	Factor_C	statistic	p.value	method
	<chr>	<chr>	<chr>	<dbl>	<dbl>	<chr>
1	KD	T	Gal	0.825	0.0967	Shapiro-Wilk normality test
2	KD	T	V	0.934	0.61	Shapiro-Wilk normality test
3	KD	V	Gal	0.9	0.373	Shapiro-Wilk normality test
4	KD	V	V	0.748	0.0192	Shapiro-Wilk normality test
5	NT	T	Gal	0.915	0.468	Shapiro-Wilk normality test
6	NT	T	V	0.868	0.216	Shapiro-Wilk normality test
7	NT	V	Gal	0.928	0.562	Shapiro-Wilk normality test
8	NT	V	V	0.975	0.921	Shapiro-Wilk normality test
Term 1	Term 2	Df	Df.res	Sum Sq	Sum Sq.res	F value	Pr(>F)	Signf
Factor_A	Factor_A	1	40	0.0833333	9065.33	0.000367701	0.984796	ns
Factor_B	Factor_B	1	40	5808	3336	69.6403	2.70888e-10	****
Factor_C	Factor_C	1	40	6912	2225.67	124.223	7.72746e-14	****
Factor_A:Factor_B	Factor_A:Factor_B	1	40	0.333333	9052	0.00147297	0.969576	ns
Factor_A:Factor_C	Factor_A:Factor_C	1	40	1633.33	7438	8.78372	0.00509981	**
Factor_B:Factor_C	Factor_B:Factor_C	1	40	494.083	8629	2.29034	0.138044	ns
Factor_A:Factor_B:Factor_C	Factor_A:Factor_B:Factor_C	1	40	884.083	8163.67	4.3318	0.0438517	*
	group1	group2	estimate	SE	df	t.ratio	p.value	Signf
1	KD,T,Gal	KD,T,V	23	2.55441	40	9.00404	9.96723e-10	****
2	KD,T,Gal	KD,V,Gal	-9.66667	2.55441	40	-3.78431	0.0108166	*
3	KD,T,Gal	KD,V,V	8.66667	2.55441	40	3.39283	0.030648	*
4	KD,T,Gal	NT,T,Gal	-0.333333	2.55441	40	-0.130493	1	ns
5	KD,T,Gal	NT,T,V	25.1667	2.55441	40	9.85225	8.20086e-11	****
6	KD,T,Gal	NT,V,Gal	-12	2.55441	40	-4.69776	0.000747571	***
7	KD,T,Gal	NT,V,V	15.8333	2.55441	40	6.19844	6.5421e-06	****
8	KD,T,V	KD,V,Gal	-32.6667	2.55441	40	-12.7884	5.03153e-13	****
9	KD,T,V	KD,V,V	-14.3333	2.55441	40	-5.61122	4.27909e-05	****
10	KD,T,V	NT,T,Gal	-23.3333	2.55441	40	-9.13454	6.74435e-10	****
11	KD,T,V	NT,T,V	2.16667	2.55441	40	0.848207	0.988916	ns
12	KD,T,V	NT,V,Gal	-35	2.55441	40	-13.7018	4.71401e-13	****
13	KD,T,V	NT,V,V	-7.16667	2.55441	40	-2.80561	0.122237	ns
14	KD,V,Gal	KD,V,V	18.3333	2.55441	40	7.17714	2.86225e-07	****
15	KD,V,Gal	NT,T,Gal	9.33333	2.55441	40	3.65381	0.0154403	*
16	KD,V,Gal	NT,T,V	34.8333	2.55441	40	13.6366	4.72289e-13	****
17	KD,V,Gal	NT,V,Gal	-2.33333	2.55441	40	-0.913454	0.982984	ns
18	KD,V,Gal	NT,V,V	25.5	2.55441	40	9.98274	5.63998e-11	****
19	KD,V,V	NT,T,Gal	-9	2.55441	40	-3.52332	0.0218545	*
20	KD,V,V	NT,T,V	16.5	2.55441	40	6.45942	2.83331e-06	****
21	KD,V,V	NT,V,Gal	-20.6667	2.55441	40	-8.09059	1.62181e-08	****
22	KD,V,V	NT,V,V	7.16667	2.55441	40	2.80561	0.122237	ns
23	NT,T,Gal	NT,T,V	25.5	2.55441	40	9.98274	5.63998e-11	****
24	NT,T,Gal	NT,V,Gal	-11.6667	2.55441	40	-4.56727	0.00111185	**
25	NT,T,Gal	NT,V,V	16.1667	2.55441	40	6.32893	4.30519e-06	****
26	NT,T,V	NT,V,Gal	-37.1667	2.55441	40	-14.55	4.65405e-13	****
27	NT,T,V	NT,V,V	-9.33333	2.55441	40	-3.65381	0.0154403	*
28	NT,V,Gal	NT,V,V	27.8333	2.55441	40	10.8962	4.74598e-12	****
Signif codes: ns = not significant, <0.05 = *, <0.01 = **, <0.001 = ***, <0.0001 = ****

### Sheet: MCP-1 Stats
	Test for Normality
	Factor_A	Factor_B	Factor_C	statistic	p.value	method
	<chr>	<chr>	<chr>	<dbl>	<dbl>	<chr>
1	KD	T	Gal	0.678	0.00363	Shapiro-Wilk normality test
2	KD	T	V	0.799	0.058	Shapiro-Wilk normality test
3	KD	V	Gal	0.824	0.0948	Shapiro-Wilk normality test
4	KD	V	V	0.687	0.00445	Shapiro-Wilk normality test
5	NT	T	Gal	0.924	0.538	Shapiro-Wilk normality test
6	NT	T	V	0.973	0.911	Shapiro-Wilk normality test
7	NT	V	Gal	0.857	0.178	Shapiro-Wilk normality test
8	NT	V	V	0.905	0.404	Shapiro-Wilk normality test
	Term	Df	Df.res	Sum Sq	Sum Sq.res	F value	Pr(>F)	Signif
	Factor_A	1	40	1064.08	7546.67	5.64002	0.0224392	*
	Factor_B	1	40	3136.33	5648.33	22.2107	2.94256e-05	****
	Factor_C	1	40	6165.33	2916	84.5725	2.04307e-11	****
	Factor_A:Factor_B	1	40	30.0833	8222	0.146355	0.704068	ns
	Factor_A:Factor_C	1	40	1302.08	7326.67	7.10874	0.0110143	*
	Factor_B:Factor_C	1	40	40.3333	8298.67	0.194409	0.661646	ns
	Factor_A:Factor_B:Factor_C	1	40	80.0833	8135.67	0.39374	0.533906	ns
	group1	group2	estimate	SE	df	t.ratio	p.value	Signf
1	KD,T,Gal	KD,T,V	21.8333	4.01594	40	5.43667	7.45058e-05	****
2	KD,T,Gal	KD,V,Gal	-5.66667	4.01594	40	-1.41104	0.846823	ns
3	KD,T,Gal	KD,V,V	5.16667	4.01594	40	1.28654	0.898503	ns
4	KD,T,Gal	NT,T,Gal	-7.5	4.01594	40	-1.86756	0.57996	ns
5	KD,T,Gal	NT,T,V	21.8333	4.01594	40	5.43667	7.45058e-05	****
6	KD,T,Gal	NT,V,Gal	-13.6667	4.01594	40	-3.4031	0.0298532	*
7	KD,T,Gal	NT,V,V	8.66667	4.01594	40	2.15807	0.397584	ns
8	KD,T,V	KD,V,Gal	-27.5	4.01594	40	-6.84771	8.17617e-07	****
9	KD,T,V	KD,V,V	-16.6667	4.01594	40	-4.15013	0.00383562	**
10	KD,T,V	NT,T,Gal	-29.3333	4.01594	40	-7.30423	1.91238e-07	****
11	KD,T,V	NT,T,V	-3.55271e-15	4.01594	40	-8.84653e-16	1	ns
12	KD,T,V	NT,V,Gal	-35.5	4.01594	40	-8.83977	1.63457e-09	****
13	KD,T,V	NT,V,V	-13.1667	4.01594	40	-3.2786	0.0408668	*
14	KD,V,Gal	KD,V,V	10.8333	4.01594	40	2.69758	0.153124	ns
15	KD,V,Gal	NT,T,Gal	-1.83333	4.01594	40	-0.456514	0.99978	ns
16	KD,V,Gal	NT,T,V	27.5	4.01594	40	6.84771	8.17617e-07	****
17	KD,V,Gal	NT,V,Gal	-8	4.01594	40	-1.99206	0.499627	ns
18	KD,V,Gal	NT,V,V	14.3333	4.01594	40	3.56911	0.0193658	*
19	KD,V,V	NT,T,Gal	-12.6667	4.01594	40	-3.1541	0.0553924	ns
20	KD,V,V	NT,T,V	16.6667	4.01594	40	4.15013	0.00383562	**
21	KD,V,V	NT,V,Gal	-18.8333	4.01594	40	-4.68964	0.000766347	***
22	KD,V,V	NT,V,V	3.5	4.01594	40	0.871527	0.987015	ns
23	NT,T,Gal	NT,T,V	29.3333	4.01594	40	7.30423	1.91238e-07	****
24	NT,T,Gal	NT,V,Gal	-6.16667	4.01594	40	-1.53555	0.783829	ns
25	NT,T,Gal	NT,V,V	16.1667	4.01594	40	4.02562	0.00549082	**
26	NT,T,V	NT,V,Gal	-35.5	4.01594	40	-8.83977	1.63457e-09	****
27	NT,T,V	NT,V,V	-13.1667	4.01594	40	-3.2786	0.0408668	*
28	NT,V,Gal	NT,V,V	22.3333	4.01594	40	5.56117	5.01778e-05	****
Signif codes: ns = not significant, <0.05 = *, <0.01 = **, <0.001 = ***, <0.0001 = ****

### Sheet: IFNgamma Stats
	Test for Normality
	Error in shapiro.test(.$IFN) : all 'x' values are identical
	Term	Df	Df.res	Sum Sq	Sum Sq.res	F value	Pr(>F)	Signf
	Factor_A	1	40	1474.08	7299	8.07828	0.00701918	**
	Factor_B	1	40	6912	1127	245.324	1.15814e-18	****
	Factor_C	1	40	5250.08	3609.67	58.178	2.54615e-09	****
	Factor_A:Factor_B	1	40	1474.08	7299	8.07828	0.00701918	**
	Factor_A:Factor_C	1	40	816.75	7181.67	4.54908	0.0391245	*
	Factor_B:Factor_C	1	40	5250.08	3609.67	58.178	2.54615e-09	****
	Factor_A:Factor_B:Factor_C	1	40	816.75	7181.67	4.54908	0.0391245	*
	group1	group2	estimate	SE	df	t.ratio	p.value	Signf
1	KD,T,Gal	KD,T,V	14.1667	1.5429	40	9.18181	5.85753e-10	****
2	KD,T,Gal	KD,V,Gal	30	1.5429	40	19.4438	4.63629e-13	****
3	KD,T,Gal	KD,V,V	30	1.5429	40	19.4438	4.63629e-13	****
4	KD,T,Gal	NT,T,Gal	0.5	1.5429	40	0.324064	0.999978
5	KD,T,Gal	NT,T,V	9.33333	1.5429	40	6.0492	1.05553e-05
6	KD,T,Gal	NT,V,Gal	30	1.5429	40	19.4438	4.63629e-13	****
7	KD,T,Gal	NT,V,V	30	1.5429	40	19.4438	4.63629e-13	****
8	KD,T,V	KD,V,Gal	15.8333	1.5429	40	10.262	2.56244e-11	****
9	KD,T,V	KD,V,V	15.8333	1.5429	40	10.262	2.56244e-11	****
10	KD,T,V	NT,T,Gal	-13.6667	1.5429	40	-8.85775	1.54819e-09	****
11	KD,T,V	NT,T,V	-4.83333	1.5429	40	-3.13262	0.0583142
12	KD,T,V	NT,V,Gal	15.8333	1.5429	40	10.262	2.56244e-11	****
13	KD,T,V	NT,V,V	15.8333	1.5429	40	10.262	2.56244e-11	****
14	KD,V,Gal	KD,V,V	1.06581e-14	1.5429	40	6.90784e-15	1
15	KD,V,Gal	NT,T,Gal	-29.5	1.5429	40	-19.1198	4.63629e-13	****
16	KD,V,Gal	NT,T,V	-20.6667	1.5429	40	-13.3946	4.74731e-13	****
17	KD,V,Gal	NT,V,Gal	1.59872e-14	1.5429	40	1.03618e-14	1
18	KD,V,Gal	NT,V,V	3.68594e-14	1.5429	40	2.38896e-14	1
19	KD,V,V	NT,T,Gal	-29.5	1.5429	40	-19.1198	4.63629e-13	****
20	KD,V,V	NT,T,V	-20.6667	1.5429	40	-13.3946	4.74731e-13	****
21	KD,V,V	NT,V,Gal	5.32907e-15	1.5429	40	3.45392e-15	1
22	KD,V,V	NT,V,V	2.62013e-14	1.5429	40	1.69818e-14	1
23	NT,T,Gal	NT,T,V	8.83333	1.5429	40	5.72513	2.97607e-05	****
24	NT,T,Gal	NT,V,Gal	29.5	1.5429	40	19.1198	4.63629e-13	****
25	NT,T,Gal	NT,V,V	29.5	1.5429	40	19.1198	4.63629e-13	****
26	NT,T,V	NT,V,Gal	20.6667	1.5429	40	13.3946	4.74731e-13	****
27	NT,T,V	NT,V,V	20.6667	1.5429	40	13.3946	4.74731e-13	****
28	NT,V,Gal	NT,V,V	2.08722e-14	1.5429	40	1.35279e-14	1
