## Supplementary material for "Galectin-1 Modulates Cell Adhesions, Caveolae, and Vascular Permeability in Kidney Endothelial Cells – Insights from Proteomics, Phosphoproteomics, and Functional Studies": Boshart2026 Supplemental Data RT-qPCR Gene Expression Analysis.xlsx

### Sheet: Gene Expression
Gene Name	LGALS1		IL6		VWF		CDH5		PECAM1		ACTA2		ICAM1
Sample Name	Fold Change (vs ACTB)		Fold Change (vs ACTB)		Fold Change (vs ACTB)		Fold Change (vs ACTB)		Fold Change (vs ACTB)		Fold Change (vs ACTB)		Fold Change (vs ACTB)
LGALS1 siRNA_48h_1	0.203141		0.985094		1.12376		1.02219		1.27554		1.36815		0.912425
LGALS1 siRNA_48h_2	0.372993		1.53688		1.76745		1.35035		1.15091		1.12549		2.31516
LGALS1 siRNA_48h_3	0.0964253		0.786399		0.487452		0.881684		0.604066		0.891242		0.505615
Non-targeting control_48h_1	0.99923		0.882703		1.10318		0.989657		1.2859		1.15981		0.983578
Non-targeting control_48h_2	1.10233		1.23114		1.61515		1.13288		1.07136		0.945329		2.01779
Non-targeting control_48h_3	0.907869		0.920188		0.561231		0.891929		0.725867		0.912074		0.503866
LGALS1 siRNA_72h_1	0.51883		1.0656		2.00077		1.34257		1.97019		1.50757		1.41149
LGALS1 siRNA_72h_2	0.567752		0.785491		1.33381		1.15136		0.832199		1.02732		1.50583
LGALS1 siRNA_72h_3	0.323836		1.10701		0.45762		0.814131		0.878633		0.692821		0.537333
Non-targeting control_72h_1	1.08799		1.10573		1.14914		0.893992		1.40282		1.14252		1.06232
Non-targeting control_72h_2	1.23685		1.02574		1.53747		1.35817		1.05824		1.19242		1.73575
Non-targeting control_72h_3	1		0.881684		0.566006		0.823591		0.673617		0.734019		0.542322
LGALS1 siRNA_96h_1	0.658231		0.888158		2.15846		1.04166		1.47939		1.47143		1.79005
LGALS1 siRNA_96h_2	0.702222		1.22736		0.68381		0.998076		0.823591		0.879988		1.40769
LGALS1 siRNA_96h_3	0.614152		0.950806		0.607097		0.771402		0.939523		0.644189		0.317905
Non-targeting control_96h_1	1.29086		0.914183		1.73508		1.11385		1.42076		1.42625		1.45734
Non-targeting control_96h_2	1.18783		1.06724		0.912776		1.07715		0.691755		0.938799		1.85746
Non-targeting control_96h_3	1		1.02495		0.631418		0.833482		1.01748		0.746849		0.36942
